# Effect of Human Infant Gut Microbiota on Mouse Behavior, Dendritic Complexity, and Myelination

**DOI:** 10.1101/2023.10.24.563309

**Authors:** Harikesh Dubey, Rohon Roychoudhury, Ann Alex, Charlotte Best, Sheng Liu, Antonio White, Alexander Carlson, M. Andrea Azcarate-Peril, Linda S. Mansfield, Rebecca Knickmeyer

**Affiliations:** Institute for Quantitative Health Science and Engineering, Michigan State University, 775 Woodlot Drive, East Lansing, MI 48824; Department of Pediatrics, School of Medicine, University of California San Diego, 500 Gilman Drive, La Jolla, CA 92093; Department of Medicine, University of North Carolina at Chapel Hill, 125 MacNider Hall, Campus Box #7005, Chapel Hill, NC 27599; Department of Nutrition, Gillings School of Global Public Health, University of North Carolina at Chapel Hill, 135 Dauer Dr, Chapel Hill, NC 27514; Microbiome Core Facility, University of North Carolina at Chapel Hill, 312 Isaac Taylor Hall - Campus Box 7032, Chapel Hill, NC 27599; Departments of Large Animal Clinical Sciences and Microbiology and Molecular Genetics, Michigan State University, Food Safety and Toxicology Bldg., 1129 Farm Lane, East Lansing, MI 48824; Department of Pediatrics and Human Development, Michigan State University, Life Sciences Bldg. 1355 Bogue St., B240, East Lansing MI 48824

## Abstract

The mammalian gut microbiome influences numerous developmental processes. In human infants it has been linked with cognition, social skills, hormonal responses to stress, and brain connectivity. Yet, these associations are not necessarily causal. The present study tested whether two microbial stool communities, common in human infants, affected behavior, myelination, dendritic morphology, and spine density when used to colonize mouse models. Humanized animals were more like specific-pathogen free mice than germ-free mice for most phenotypes, although in males, both humanized groups were less social. Both humanized groups had thinner myelin sheaths in the hippocampus, than did germ-free animals. Humanized animals were similar to each other except for dendritic morphology and spine density where one group had greater dendritic length in the prefrontal cortex, greater dendritic volume in the nucleus accumbens, and greater spine density in both regions, compared to the other. Results add to a body of literature suggesting the gut microbiome impacts brain development.

**Teaser:** Fecal transplants from human infants with highly abundant *Bifidobacterium*, an important inhabitant of the intestinal tract of breastfed newborns, may promote brain connectivity in mice.
