## Supplementary Data S1 for "Effect of Human Infant Gut Microbiota on Mouse Behavior, Dendritic Complexity, and Myelination"

### Sheet: S-1(a) AD_Shannon_Group
Comparison of alpha diversity across offspring cecal contents using Shannon index
Main Analysis
Shannon Group Significance
Kruskal-Wallis (all groups)
Result
H	9.76026
p-value	0.0207179
Kruskal-Wallis (pairwise)
Group 1	Group 2	H	p-value	q-value
GF (n=11)	HUM1 (n=18)	0.018182	0.892738	0.892738
	HUM2 (n=11)	0.087316	0.767618	0.892738
	SPF (n=8)	3.92727	0.047509	0.095018
HUM1 (n=18)	HUM2 (n=11)	0.050505	0.822187	0.892738
	SPF (n=8)	9.33642	0.002246	0.013479
HUM2 (n=11)	SPF (n=8)	7.425	0.006432	0.019297
Males
Shannon Group Significance
Kruskal-Wallis (all groups)
Result
H	4.73
p-value	0.193
Kruskal-Wallis (pairwise)
Group 1	Group 2	H	p-value	q-value
GF (n=6)	HUM1 (n=12)	1.7193	0.189783	0.284675
GF (n=6)	HUM2 (n=4)	0.727273	0.393769	0.393769
GF (n=6)	SPF (n=4)	2.22727	0.135593	0.284675
HUM1 (n=12)	HUM2 (n=4)	0.941176	0.331975	0.393769
HUM1 (n=12)	SPF (n=4)	2.11765	0.14561	0.284675
HUM2 (n=4)	SPF (n=4)	2.08333	0.148915	0.284675
Females
Shannon Group Significance
Kruskal-Wallis (all groups)
Result
H	12.857
p-value	0.0046
Kruskal-Wallis (pairwise)
Group 1	Group 2	H	p-value	q-value
GF (n=5)	HUM1 (n=6)	4.03333	0.0446097	0.0535317
	HUM2 (n=7)	4.12088	0.0423571	0.0535317
	SPF (n=4)	4.86	0.0274863	0.0535317
HUM1 (n=6)	HUM2 (n=7)	0.326531	0.567709	0.567709
	SPF (n=4)	6.54545	0.0105152	0.0315457
HUM2 (n=7)	SPF (n=4)	7	0.00815097	0.0315457

### Sheet: S-1(b) AD_Chao1_Group
Comparison of alpha diversity across offspring cecal contents using Chao1 index
Main Analysis
Chao1 Group Significance
Kruskal-Wallis (all groups)
	Result
H	9.79582
p-value	0.020384
Kruskal-Wallis (pairwise)
Group 1	Group 2	H	p-value	q-value
GF (n=11)	HUM1 (n=18)	0.09899	0.753045	0.753045
	HUM2 (n=11)	3.75243	0.052731	0.118116
	SPF (n=8)	2.72727	0.098648	0.118377
HUM1 (n=18)	HUM2 (n=11)	3.56364	0.059058	0.118116
	SPF (n=8)	2.77778	0.095581	0.118377
HUM2 (n=11)	SPF (n=8)	7.88182	0.004993	0.029961
Males
Chao1 Group Significance
Kruskal-Wallis (all groups)
	Result
H	0.457
p-value	0.928
Kruskal-Wallis (pairwise)
Group 1	Group 2	H	p-value	q-value
GF (n=6)	HUM1 (n=12)	0.0789474	0.778729	0.83117
GF (n=6)	HUM2 (n=4)	0.0454545	0.83117	0.83117
GF (n=6)	SPF (n=4)	0.409091	0.522431	0.83117
HUM1 (n=12)	HUM2 (n=4)	0.132353	0.716005	0.83117
HUM1 (n=12)	SPF (n=4)	0.235294	0.627626	0.83117
HUM2 (n=4)	SPF (n=4)	0.0833333	0.77283	0.83117
Females
Chao1 Group Significance
Kruskal-Wallis (all groups)
	Result
H	14.932
p-value	0.002
Kruskal-Wallis (pairwise)
Group 1	Group 2	H	p-value	q-value
GF (n=5)	HUM1 (n=6)	1.2	0.273322	0.273322
GF (n=5)	HUM2 (n=7)	5.54505	0.018533	0.0267252
GF (n=5)	SPF (n=4)	6	0.0143059	0.0267252
HUM1 (n=6)	HUM2 (n=7)	5.22449	0.022271	0.0267252
HUM1 (n=6)	SPF (n=4)	6.54545	0.0105152	0.0267252
HUM2 (n=7)	SPF (n=4)	7	0.00815097	0.0267252

### Sheet: S-1(c) inoculum_AD (002)
	Fecal inoculum_Alpha diversity
	SampleID	chao1	observed_features	shannon_entropy	faith_pd
	HUM1	122.429	103	2.98266	11.717
	HUM2	128.667	122	4.60592	15.3811
	SPF	934.305	881	8.11541	43.09

### Sheet: S-1(d) BD_PCoA_UnW Unifrac
Comparison of β-diversity across offspring cecal contents at the genus level using principal coordinate analysis (PCoA) and PERMANOVA based on unweighted unifrac method
Main Analysis								Males								Females
Unweighted Unifrac Group Significance								Unweighted Unifrac Group Significance								Unweighted Unifrac Group Significance
PERMANOVA results								PERMANOVA results								PERMANOVA results
method name	PERMANOVA							method name	PERMANOVA							method name	PERMANOVA
test statistic name	pseudo-F							test statistic name	pseudo-F							test statistic name	pseudo-F
sample size	48							sample size	26							sample size	22
number of groups	4							number of groups	4							number of groups	4
test statistic	2.77691							test statistic	2.155							test statistic	2.18
p-value	0.001							p-value	0.001							p-value	0.001
number of permutations	999							number of permutations	999							number of permutations	999
Pairwise permanova results								Pairwise permanova results								Pairwise permanova results
		Sample size	Permutations	pseudo-F	p-value	q-value				Sample size	Permutations	pseudo-F	p-value	q-value				Sample size	Permutations	pseudo-F	p-value	q-value
Group 1	Group 2							Group 1	Group 2							Group 1	Group 2
GF	HUM1	29	999	3.58777	0.001	0.002		GF	HUM1	18	999	2.64486	0.001	0.006		GF	HUM1	11	999	2.0666	0.023	0.0345
	HUM2	22	999	2.71881	0.002	0.003			HUM2	10	999	2.03104	0.013	0.0225			HUM2	12	999	1.86718	0.017	0.034
	SPF	19	999	4.6532	0.001	0.002			SPF	10	999	3.05103	0.006	0.018			SPF	9	999	3.6681	0.01	0.03
HUM1	HUM2	29	999	1.60432	0.041	0.041		HUM1	HUM2	16	999	1.39294	0.113	0.113		HUM1	HUM2	13	999	1.3777	0.134	0.134
	SPF	26	999	2.02337	0.013	0.0156			SPF	16	999	1.80934	0.015	0.0225			SPF	10	999	1.9758	0.03	0.036
HUM2	SPF	19	999	2.77435	0.001	0.002		HUM2	SPF	8	999	2.47462	0.029	0.0348		HUM2	SPF	11	999	2.87831	0.003	0.018
Unweighted Unifrac Cohort Significance								Unweighted Unifrac Cohort Significance								Unweighted Unifrac Cohort Significance
PERMANOVA results								PERMANOVA results								PERMANOVA results
method name	PERMANOVA							method name	PERMANOVA							method name	PERMANOVA
test statistic name	pseudo-F							test statistic name	pseudo-F							test statistic name	pseudo-F
sample size	48							sample size	26							sample size	22
number of groups	3							number of groups	2							number of groups	2
test statistic	11.3708							test statistic	3.62							test statistic	3.312
p-value	0.001							p-value	0.001							p-value	0.001
number of permutations	999							number of permutations	999							number of permutations	999
Pairwise permanova results								Pairwise permanova results								Pairwise permanova results
		Sample size	Permutations	pseudo-F	p-value	q-value				Sample size	Permutations	pseudo-F	p-value	q-value				Sample size	Permutations	pseudo-F	p-value	q-value
Group 1	Group 2							Group 1	Group 2							Group 1	Group 2
Cohort 1	Cohort 2	19	999	6.32919	0.001	0.001		Cohort 1	Cohort 3	26	999	3.617	0.001	0.001		Cohort 2	Cohort 3	22	999	3.312	0.001	0.001
	Cohort 3	36	999	9.80807	0.001	0.001
Cohort 2	Cohort 3	41	999	14.9545	0.001	0.001

### Sheet: S-1(e) BD_PCoA_W Unifrac
Comparison of β-diversity across offspring cecal contents at the genus level using principal coordinate analysis (PCoA) and PERMANOVA based on weighted unifrac method
Main Analysis								Males								Females
Weighted Unifrac Group Significance								Weighted Unifrac Group Significance								Weighted Unifrac Group Significance
PERMANOVA results								PERMANOVA results								PERMANOVA results
method name	PERMANOVA							method name	PERMANOVA							method name	PERMANOVA
test statistic name	pseudo-F							test statistic name	pseudo-F							test statistic name	pseudo-F
sample size	48							sample size	26							sample size	22
number of groups	4							number of groups	4							number of groups	4
test statistic	7.81901							test statistic	4.7							test statistic	8.546
p-value	0.001							p-value	0.001							p-value	0.001
number of permutations	999							number of permutations	999							number of permutations	999
Pairwise permanova results								Pairwise permanova results								Pairwise permanova results
		Sample size	Permutations	pseudo-F	p-value	q-value				Sample size	Permutations	pseudo-F	p-value	q-value				Sample size	Permutations	pseudo-F	p-value	q-value
Group 1	Group 2							Group 1	Group 2							Group 1	Group 2
GF	HUM1	29	999	12.3357	0.001	0.0012		GF	HUM1	18	999	6.41805	0.002	0.006		GF	HUM1	11	999	16.921	0.004	0.0075
	HUM2	22	999	7.94659	0.001	0.0012			HUM2	10	999	2.44691	0.073	0.0876			HUM2	12	999	7.98544	0.008	0.008
	SPF	19	999	14.1341	0.001	0.0012			SPF	10	999	9.61375	0.006	0.012			SPF	9	999	16.6636	0.004	0.0075
HUM1	HUM2	29	999	4.16135	0.003	0.003		HUM1	HUM2	16	999	1.67292	0.133	0.133		HUM1	HUM2	13	999	4.65121	0.005	0.0075
	SPF	26	999	4.86935	0.001	0.0012			SPF	16	999	4.45779	0.002	0.006			SPF	10	999	5.5758	0.007	0.008
HUM2	SPF	19	999	6.66376	0.001	0.0012		HUM2	SPF	8	999	6.37619	0.029	0.0435		HUM2	SPF	11	999	6.48057	0.002	0.0075
Weighted Unifrac Cohort Significance								Weighted Unifrac Cohort Significance								Weighted Unifrac Cohort Significance
PERMANOVA results								PERMANOVA results								PERMANOVA results
method name	PERMANOVA							method name	PERMANOVA							method name	PERMANOVA
test statistic name	pseudo-F							test statistic name	pseudo-F							test statistic name	pseudo-F
sample size	48							sample size	26							sample size	22
number of groups	3							number of groups	2							number of groups	2
test statistic	11.3708							test statistic	9.958							test statistic	9.618
p-value	0.001							p-value	0.001							p-value	0.001
number of permutations	999							number of permutations	999							number of permutations	999
Pairwise permanova results								Pairwise permanova results								Pairwise permanova results
		Sample size	Permutations	pseudo-F	p-value	q-value				Sample size	Permutations	pseudo-F	p-value	q-value				Sample size	Permutations	pseudo-F	p-value	q-value
Group 1	Group 2							Group 1	Group 2							Group 1	Group 2
Cohort 1	Cohort 2	19	999	6.32919	0.001	0.001		Cohort 1	Cohort 3	26	999	9.958	0.001	0.001		Cohort 2	Cohort 3	22	999	9.618	0.001	0.001
	Cohort 3	36	999	9.80807	0.001	0.001
Cohort 2	Cohort 3	41	999	14.9545	0.001	0.001

### Sheet: S-1(f) BD_PCoA_Bray Curtis
Comparison of β-diversity across offspring cecal contents at the genus level using principal coordinate analysis (PCoA) and PERMANOVA based on Bray-Curtis method,
Main Analysis								Males								Females
Bray-Curtis Group Significance								Bray-Curtis Group Significance								Bray-Curtis Group Significance
PERMANOVA results								PERMANOVA results								PERMANOVA results
method name	PERMANOVA							method name	PERMANOVA							method name	PERMANOVA
test statistic name	pseudo-F							test statistic name	pseudo-F							test statistic name	pseudo-F
sample size	48							sample size	26							sample size	22
number of groups	4							number of groups	4							number of groups	4
test statistic	7.66544							test statistic	5.72							test statistic	6.836
p-value	0.001							p-value	0.001							p-value	0.001
number of permutations	999							number of permutations	999							number of permutations	999
Pairwise permanova results								Pairwise permanova results								Pairwise permanova results
		Sample size	Permutations	pseudo-F	p-value	q-value				Sample size	Permutations	pseudo-F	p-value	q-value				Sample size	Permutations	pseudo-F	p-value	q-value
Group 1	Group 2							Group 1	Group 2							Group 1	Group 2
GF	HUM1	29	999	8.18789	0.001	0.001		GF	HUM1	18	999	5.4793	0.003	0.006		GF	HUM1	11	999	7.9832	0.002	0.006
	HUM2	22	999	5.34658	0.001	0.001			HUM2	10	999	2.52456	0.056	0.056			HUM2	12	999	5.11564	0.009	0.009
	SPF	19	999	13.4858	0.001	0.001			SPF	10	999	13.7159	0.003	0.006			SPF	9	999	13.3412	0.006	0.0072
HUM1	HUM2	29	999	6.34458	0.001	0.001		HUM1	HUM2	16	999	2.71296	0.007	0.0105		HUM1	HUM2	13	999	5.25822	0.003	0.006
	SPF	26	999	6.58041	0.001	0.001			SPF	16	999	5.76001	0.003	0.006			SPF	10	999	7.00577	0.005	0.0072
HUM2	SPF	19	999	8.37248	0.001	0.001		HUM2	SPF	8	999	11.6607	0.034	0.0408		HUM2	SPF	11	999	7.09321	0.002	0.006
Bray-Curtis Cohort Significance								Bray-Curtis Cohort Significance								Bray-Curtis Cohort Significance
PERMANOVA results								PERMANOVA results								PERMANOVA results
method name	PERMANOVA							method name	PERMANOVA							method name	PERMANOVA
test statistic name	pseudo-F							test statistic name	pseudo-F							test statistic name	pseudo-F
sample size	48							sample size	26							sample size	22
number of groups	3							number of groups	2							number of groups	2
test statistic	10.3826							test statistic	12.393							test statistic	7.573
p-value	0.001							p-value	0.001							p-value	0.001
number of permutations	999							number of permutations	999							number of permutations	999
Pairwise permanova results								Pairwise permanova results								Pairwise permanova results
		Sample size	Permutations	pseudo-F	p-value	q-value				Sample size	Permutations	pseudo-F	p-value	q-value				Sample size	Permutations	pseudo-F	p-value	q-value
Group 1	Group 2							Group 1	Group 2							Group 1	Group 2
Cohort 1	Cohort 2	19	999	3.02029	0.009	0.009		Cohort 1	Cohort 3	26	999	12.393	0.001	0.001		Cohort 2	Cohort 3	22	999	7.573	0.001	0.001
	Cohort 3	36	999	12.3033	0.001	0.0015
Cohort 2	Cohort 3	41	999	12.6877	0.001	0.0015

### Sheet: S-1(g) BD_PCoA_Jaccard
Comparison of β-diversity across offspring cecal contents at the genus level using principal coordinate analysis (PCoA) and PERMANOVA based on Jaccard Index
Main Analysis								Males								Females
Jaccard Group Significance								Jaccard Group Significance								Jaccard Group Significance
PERMANOVA results								PERMANOVA results								PERMANOVA results
method name	PERMANOVA							method name	PERMANOVA							method name	PERMANOVA
test statistic name	pseudo-F							test statistic name	pseudo-F							test statistic name	pseudo-F
sample size	48							sample size	26							sample size	22
number of groups	4							number of groups	4							number of groups	4
test statistic	2.85677							test statistic	2.459							test statistic	2.374
p-value	0.001							p-value	0.001							p-value	0.001
number of permutations	999							number of permutations	999							number of permutations	999
Pairwise permanova results								Pairwise permanova results								Pairwise permanova results
		Sample size	Permutations	pseudo-F	p-value	q-value				Sample size	Permutations	pseudo-F	p-value	q-value				Sample size	Permutations	pseudo-F	p-value	q-value
Group 1	Group 2							Group 1	Group 2							Group 1	Group 2
GF	HUM1	29	999	2.99351	0.001	0.0012		GF	HUM1	18	999	2.28984	0.001	0.003		GF	HUM1	11	999	2.27454	0.004	0.009
	HUM2	22	999	2.38451	0.001	0.0012			HUM2	10	999	1.78833	0.003	0.006			HUM2	12	999	2.20489	0.006	0.009
	SPF	19	999	4.12197	0.001	0.0012			SPF	10	999	3.36205	0.006	0.009			SPF	9	999	3.43738	0.01	0.01
HUM1	HUM2	29	999	2.31273	0.002	0.002		HUM1	HUM2	16	999	1.80188	0.009	0.0108		HUM1	HUM2	13	999	1.74842	0.01	0.01
	SPF	26	999	2.6533	0.001	0.0012			SPF	16	999	2.77524	0.001	0.003			SPF	10	999	2.4299	0.005	0.009
HUM2	SPF	19	999	3.12067	0.001	0.0012		HUM2	SPF	8	999	3.54593	0.029	0.029		HUM2	SPF	11	999	2.7014	0.002	0.009
Jaccard Cohort Significance								Jaccard Cohort Significance								Jaccard Cohort Significance
PERMANOVA results								PERMANOVA results								PERMANOVA results
method name	PERMANOVA							method name	PERMANOVA							method name	PERMANOVA
test statistic name	pseudo-F							test statistic name	pseudo-F							test statistic name	pseudo-F
sample size	48							sample size	26							sample size	22
number of groups	3							number of groups	2							number of groups	2
test statistic	3.76607							test statistic	4.243							test statistic	3.027
p-value	0.001							p-value	0.001							p-value	0.001
number of permutations	999							number of permutations	999							number of permutations	999
Pairwise permanova results								Pairwise permanova results								Pairwise permanova results
		Sample size	Permutations	pseudo-F	p-value	q-value				Sample size	Permutations	pseudo-F	p-value	q-value				Sample size	Permutations	pseudo-F	p-value	q-value
Group 1	Group 2							Group 1	Group 2							Group 1	Group 2
Cohort 1	Cohort 2	19	999	1.75001	0.008	0.008		Cohort 1	Cohort 3	26	999	4.243	0.001	0.001		Cohort 2	Cohort 3	22	999	3.027	0.001	0.001
	Cohort 3	36	999	4.50261	0.001	0.0015
Cohort 2	Cohort 3	41	999	4.10403	0.001	0.0015

### Sheet: S-1(h) Taxa Barplot
	Variation in relative abundance of microbial genera per sample visualized using a taxa barplot,

### Sheet: S-1(i) Inoculum Taxa Barplot
	Variation in relative abundance of microbial genera in HUM1, HUM2, and SPF inocula using a taxa barplot

### Sheet: S-1(j) Donor ASV Establishment
			Summary of the establishment of core donor ASVs into recipient mice for each inocula.
			Inocula groups	Number of core donor ASVs in Inoculum	Number of core ASVs in recipient mouse	Number of persistent colonizers in inoculum and mouse	% of persistent colonizers in recipient mouse
			HUM1	74	651	32	43.2432
			HUM2	81	528	35	43.2099
			SPF	544	532	334	61.3971
