## Supplementary Data S3 for "Effect of Human Infant Gut Microbiota on Mouse Behavior, Dendritic Complexity, and Myelination"

### Sheet: S3 (a) Sucrose Preference Test
Sucrose Preference Test
Main Analysis - Mixed Model ANOVA with repeated measures
Error:	ID
	Df	Sum Sq	Mean Sq	F value	Pr(>F)
Microbiome_Group	3	9186	3062.1	4.083	0.0136	*
Cohort	1	47	47.4	0.063	0.803
Gender	1	1204	1203.5	1.605	0.2134
Microbiome_Group:Cohort	2	313	156.5	0.209	0.8127
Microbiome_Group:Gender	2	166	82.9	0.111	0.8956
Cohort:Gender	1	78	77.7	0.104	0.7494
Residuals	36	26998	749.9
---
Error:	ID:Day
	Df	Sum Sq	Mean Sq	F value	Pr(>F)
Day	2	7845	3923	14.504	5.1e-06	***
Microbiome_Group:Day	6	577	96	0.355	0.9045
Day:Cohort	2	1608	804	2.973	0.0575	.
Day:Gender	2	1231	615	2.276	0.1101
Microbiome_Group:Day:Cohort	4	424	106	0.392	0.814
Microbiome_Group:Day:Gender	4	2092	523	1.934	0.114
Day:Cohort:Gender	2	1927	963	3.563	0.0335	*
Residuals	72	19473	270
---
post hoc t test
Day	.y.	group1	group2	n1	n2	p.adj	p.adj.signif
SP_Day.1	Sucrose_Preference_Percentage	GF	HUM1	10	19	0.0735	ns
SP_Day.1	Sucrose_Preference_Percentage	GF	HUM2	10	11	0.374	ns
SP_Day.1	Sucrose_Preference_Percentage	HUM1	HUM2	19	11	1	ns
SP_Day.1	Sucrose_Preference_Percentage	GF	SPF	10	7	0.293	ns
SP_Day.1	Sucrose_Preference_Percentage	HUM1	SPF	19	7	1	ns
SP_Day.1	Sucrose_Preference_Percentage	HUM2	SPF	11	7	1	ns
SP_Day.2	Sucrose_Preference_Percentage	GF	HUM1	10	19	0.118	ns
SP_Day.2	Sucrose_Preference_Percentage	GF	HUM2	10	11	1	ns
SP_Day.2	Sucrose_Preference_Percentage	HUM1	HUM2	19	11	0.956	ns
SP_Day.2	Sucrose_Preference_Percentage	GF	SPF	10	7	0.622	ns
SP_Day.2	Sucrose_Preference_Percentage	HUM1	SPF	19	7	1	ns
SP_Day.2	Sucrose_Preference_Percentage	HUM2	SPF	11	7	1	ns
SP_Day.3	Sucrose_Preference_Percentage	GF	HUM1	10	19	0.0581	ns
SP_Day.3	Sucrose_Preference_Percentage	GF	HUM2	10	11	0.791	ns
SP_Day.3	Sucrose_Preference_Percentage	HUM1	HUM2	19	11	1	ns
SP_Day.3	Sucrose_Preference_Percentage	GF	SPF	10	7	0.0691	ns
SP_Day.3	Sucrose_Preference_Percentage	HUM1	SPF	19	7	1	ns
SP_Day.3	Sucrose_Preference_Percentage	HUM2	SPF	11	7	1	ns
MALES
Error:	ID
	Df	Sum Sq	Mean Sq	F value	Pr(>F)
Microbiome_Group	3	6587	2195.6	2.094	0.132
Cohort	1	243	242.8	0.232	0.635
Residuals	21	22022	1048.7
Error:	ID:Day
	Df	Sum Sq	Mean Sq	F value	Pr(>F)
Day	2	3070	1534.9	4.741	0.0139	*
Microbiome_Group:Day	6	2685	447.4	1.382	0.2442
Day:Cohort	2	2641	1320.5	4.079	0.0241	*
Residuals	42	13597	323.7
post hoc t test
Day	.y.	group1	group2	n1	n2	p.adj	p.adj.signif
SP_Day.1	Sucrose_Preference_Percentage	GF	HUM1	5	13	0.889	ns
SP_Day.1	Sucrose_Preference_Percentage	GF	HUM2	5	4	0.653	ns
SP_Day.1	Sucrose_Preference_Percentage	HUM1	HUM2	13	4	1	ns
SP_Day.1	Sucrose_Preference_Percentage	GF	SPF	5	4	1	ns
SP_Day.1	Sucrose_Preference_Percentage	HUM1	SPF	13	4	1	ns
SP_Day.1	Sucrose_Preference_Percentage	HUM2	SPF	4	4	1	ns
SP_Day.2	Sucrose_Preference_Percentage	GF	HUM1	5	13	0.644	ns
SP_Day.2	Sucrose_Preference_Percentage	GF	HUM2	5	4	1	ns
SP_Day.2	Sucrose_Preference_Percentage	HUM1	HUM2	13	4	0.37	ns
SP_Day.2	Sucrose_Preference_Percentage	GF	SPF	5	4	1	ns
SP_Day.2	Sucrose_Preference_Percentage	HUM1	SPF	13	4	1	ns
SP_Day.2	Sucrose_Preference_Percentage	HUM2	SPF	4	4	1	ns
SP_Day.3	Sucrose_Preference_Percentage	GF	HUM1	5	13	0.139	ns
SP_Day.3	Sucrose_Preference_Percentage	GF	HUM2	5	4	1	ns
SP_Day.3	Sucrose_Preference_Percentage	HUM1	HUM2	13	4	0.389	ns
SP_Day.3	Sucrose_Preference_Percentage	GF	SPF	5	4	0.174	ns
SP_Day.3	Sucrose_Preference_Percentage	HUM1	SPF	13	4	1	ns
SP_Day.3	Sucrose_Preference_Percentage	HUM2	SPF	4	4	0.37	ns
FEMALES
Error:	ID
	Df	Sum Sq	Mean Sq	F value	Pr(>F)
Microbiome_Group	3	3716	1238.6	3.734	0.0347	*
Cohort	1	2	1.7	0.005	0.9431
Microbiome_Group:Cohort	1	41	40.9	0.123	0.7303
Residuals	15	4976	331.7
Error:	ID:Day
	Df	Sum Sq	Mean Sq	F value	Pr(>F)
Day	2	5810	2904.8	14.831	3.32e-05	***
Microbiome_Group:Day	6	613	102.2	0.522	0.787
Day:Cohort	2	477	238.7	1.219	0.31
Microbiome_Group:Day:Cohort	2	409	204.3	1.043	0.365
Residuals	30	5876	195.9
---
Post hoc t-test
Day	.y.	group1	group2	n1	n2	p.adj	p.adj.signif
SP_Day.1	Sucrose_Preference_Percentage	GF	HUM1	5	6	0.0828	ns
SP_Day.1	Sucrose_Preference_Percentage	GF	HUM2	5	7	1	ns
SP_Day.1	Sucrose_Preference_Percentage	HUM1	HUM2	6	7	0.692	ns
SP_Day.1	Sucrose_Preference_Percentage	GF	SPF	5	3	0.734	ns
SP_Day.1	Sucrose_Preference_Percentage	HUM1	SPF	6	3	1	ns
SP_Day.1	Sucrose_Preference_Percentage	HUM2	SPF	7	3	1	ns
SP_Day.2	Sucrose_Preference_Percentage	GF	HUM1	5	6	0.361	ns
SP_Day.2	Sucrose_Preference_Percentage	GF	HUM2	5	7	0.844	ns
SP_Day.2	Sucrose_Preference_Percentage	HUM1	HUM2	6	7	1	ns
SP_Day.2	Sucrose_Preference_Percentage	GF	SPF	5	3	0.85	ns
SP_Day.2	Sucrose_Preference_Percentage	HUM1	SPF	6	3	1	ns
SP_Day.2	Sucrose_Preference_Percentage	HUM2	SPF	7	3	1	ns
SP_Day.3	Sucrose_Preference_Percentage	GF	HUM1	5	6	0.279	ns
SP_Day.3	Sucrose_Preference_Percentage	GF	HUM2	5	7	0.213	ns
SP_Day.3	Sucrose_Preference_Percentage	HUM1	HUM2	6	7	1	ns
SP_Day.3	Sucrose_Preference_Percentage	GF	SPF	5	3	0.39	ns
SP_Day.3	Sucrose_Preference_Percentage	HUM1	SPF	6	3	1	ns
SP_Day.3	Sucrose_Preference_Percentage	HUM2	SPF	7	3	1	ns

### Sheet: S3 (b) Corticosterone levels
Corticosterone Levels During Stress Reactivity Test
Main Analysis - Mixed Model ANOVA with repeated measures
Error:	id
	Df	Sum Sq	Mean Sq	F value	Pr(>F)
Microbiome_Group	3	813669537	271223179	7.358	0.00164	**
Cohort	1	48712574	48712574	1.322	0.26387
Gender	1	927505004	927505004	25.163	6.62e-05	***
Microbiome_Group:Cohort	2	389473306	194736653	5.283	0.01438	*
Microbiome_Group:Gender	2	111507063	55753532	1.513	0.2445
Cohort:Gender	1	274077241	274077241	7.436	0.01299	*
Residuals	20	737199853	36859993
---
Error:	id:Time
	Df	Sum Sq	Mean Sq	F value	Pr(>F)
Time	2	3969000000	1985000000	63.635	3.74e-13	***
Microbiome_Group:Time	6	413700000	68950000	2.211	0.0618	.
Time:Cohort	2	114500000	57270000	1.836	0.1726
Time:Gender	2	199600000	99810000	3.2	0.0514	.
Microbiome_Group:Time:Cohort	4	412200000	103000000	3.304	0.0198	*
Microbiome_Group:Time:Gender	4	118400000	29600000	0.949	0.4458
Time:Cohort:Gender	2	50830000	25410000	0.815	0.4499
Residuals	40	1247000000	31190000
---
Post hoc t-test
Time	.y.	group1	group2	n1	n2	p.adj	p.adj.signif
t1_0min	concentration	GF	HUM1	4	13	0.0377	*
t1_0min	concentration	GF	HUM2	4	7	0.375	ns
t1_0min	concentration	HUM1	HUM2	13	7	1	ns
t1_0min	concentration	GF	SPF	4	7	0.655	ns
t1_0min	concentration	HUM1	SPF	13	7	1	ns
t1_0min	concentration	HUM2	SPF	7	7	1	ns
t2_15min	concentration	GF	HUM1	4	13	1	ns
t2_15min	concentration	GF	HUM2	4	7	1	ns
t2_15min	concentration	HUM1	HUM2	13	7	1	ns
t2_15min	concentration	GF	SPF	4	7	1	ns
t2_15min	concentration	HUM1	SPF	13	7	1	ns
t2_15min	concentration	HUM2	SPF	7	7	1	ns
t3_90min	concentration	GF	HUM1	4	13	1	ns
t3_90min	concentration	GF	HUM2	4	7	1	ns
t3_90min	concentration	HUM1	HUM2	13	7	1	ns
t3_90min	concentration	GF	SPF	4	7	1	ns
t3_90min	concentration	HUM1	SPF	13	7	0.0565	ns
t3_90min	concentration	HUM2	SPF	7	7	0.421	ns
MALES
Error:	id
	Df	Sum Sq	Mean Sq	F value	Pr(>F)
Microbiome_Group	3	1319000000	439534416	8.333	0.0104	*
Cohort	1	383000000	382966510	7.261	0.0309	*
Residuals	7	369200000	52745373
---
													No perform the post hoc test due to lac of number of observation in each of the groups
Error:	id:Time
	Df	Sum Sq	Mean Sq	F value	Pr(>F)
Time	2	965740424	482870212	20.408	7.09e-05	***
Microbiome_Group:Time	6	309981688	51663615	2.184	0.107
Time:Cohort	2	30635042	15317521	0.647	0.538
Residuals	14	331249660	23660690
---
FEMALES
Error:	id
	Df	Sum Sq	Mean Sq	F value	Pr(>F)
Microbiome_Group	3	248622317	82874106	2.928	0.0735	.
Cohort	1	723232	723232	0.026	0.8755
Microbiome_Group:Cohort	1	157093946	157093946	5.55	0.0348	*
Residuals	13	367982241	28306326
---
Error:	id:Time
	Df	Sum Sq	Mean Sq	F value	Pr(>F)
Time	2	3208000000	1604000000	45.514	3.21e-09	***
Microbiome_Group:Time	6	262500000	43740000	1.241	0.3181
Time:Cohort	2	175900000	87940000	2.496	0.102
Microbiome_Group:Time:Cohort	2	326000000	163000000	4.625	0.0191	*
Residuals	26	916200000	35240000
---
Post hoc t-test
Time	.y.	group1	group2	n1	n2	p.adj	p.adj.signif
t1_0min	Corticosterone	GF	HUM1	3	6	0.138	ns
t1_0min	Corticosterone	GF	HUM2	3	6	0.243	ns
t1_0min	Corticosterone	HUM1	HUM2	6	6	1	ns
t1_0min	Corticosterone	GF	SPF	3	4	0.212	ns
t1_0min	Corticosterone	HUM1	SPF	6	4	1	ns
t1_0min	Corticosterone	HUM2	SPF	6	4	1	ns
t2_15min	Corticosterone	GF	HUM1	3	6	0.013	*
t2_15min	Corticosterone	GF	HUM2	3	6	0.694	ns
t2_15min	Corticosterone	HUM1	HUM2	6	6	0.154	ns
t2_15min	Corticosterone	GF	SPF	3	4	0.164	ns
t2_15min	Corticosterone	HUM1	SPF	6	4	1	ns
t2_15min	Corticosterone	HUM2	SPF	6	4	1	ns
t3_90min	Corticosterone	GF	HUM1	3	6	1	ns
t3_90min	Corticosterone	GF	HUM2	3	6	1	ns
t3_90min	Corticosterone	HUM1	HUM2	6	6	1	ns
t3_90min	Corticosterone	GF	SPF	3	4	1	ns
t3_90min	Corticosterone	HUM1	SPF	6	4	1	ns
t3_90min	Corticosterone	HUM2	SPF	6	4	1	ns

### Sheet: S3(c) Corti_diff btw time
Time Dependent Variations in Corticosterone Levels During Stress Reactivity Test
	Concentration difference between 0min and 15 min					Concentration difference between 15min and 90min					Concentration difference between 0min and 90min
Main ANOVA (Three way ANOVA with interaction)
	Df	Sum Sq	Mean Sq	F value	Pr(>F)	Df	Sum Sq	Mean Sq	F value	Pr(>F)	Df	Sum Sq	Mean Sq	F value	Pr(>F)
Microbiome_Group	3	406038553	135346184	3.843	0.0253	3	495900000	165290470	2.521	0.072362	3	468500000	156179916	1.793	0.181
Cohort	2	131242072	65621036	1.863	0.1811	2	1122000000	561010608	8.556	0.000855	2	496300000	248151359	2.848	0.0816
Gender	1	176289247	176289247	5.006	0.0368	1	648200000	648172304	9.885	0.003228	1	21810000	21806411	0.25	0.6223
Microbiome_Group:Cohort	2	531924248	265962124	7.552	0.0036	2	50430000	25215794	0.385	0.683362	2	382800000	191391646	2.197	0.1372
Microbiome_Group:Gender	2	47951200	23975600	0.681	0.5176	2	77860000	38931424	0.594	0.557294	2	192300000	96153173	1.104	0.351
Residuals	20	704367494	35218375			38	2492000000	65568546			20	1742000000	87119395
	Tukeys post hoc - Group					Tukeys post hoc - Group					Tukeys post hoc - Group
		diff	lwr	upr	p adj		diff	lwr	upr	p adj		diff	lwr	upr	p adj
	HUM1-GF	-11383.3	-20880.6	-1885.99	0.0153386	HUM1-GF	4493.29	-3748.44	12735	0.468305	HUM1-GF	-8325.72	-23263.1	6611.62	0.422589
	HUM2-GF	-7684.93	-18096	2726.13	0.198229	HUM2-GF	3181.74	-6094.02	12457.5	0.79354	HUM2-GF	-6735.36	-23109.8	9639.13	0.663154
	SPF-GF	-7494.14	-17905.2	2916.92	0.215878	SPF-GF	-4339.43	-14447.4	5768.6	0.659336	SPF-GF	-13345	-29719.5	3029.45	0.13617					group comparisons of corticosterone change between timepoints
	HUM2-HUM1	3698.36	-4088.67	11485.4	0.555864	HUM2-HUM1	-1311.55	-9553.27	6930.18	0.973406	HUM2-HUM1	1590.36	-10657.1	13837.8	0.9831
	SPF-HUM1	3889.16	-3897.87	11676.2	0.515035	SPF-HUM1	-8832.71	-18001.1	335.629	0.062553	SPF-HUM1	-5019.32	-17266.7	7228.1	0.665673
	SPF-HUM2	190.796	-8687.79	9069.38	0.999919	SPF-HUM2	-7521.16	-17629.2	2586.86	0.206327	SPF-HUM2	-6609.67	-20573.9	7354.54	0.558568
	Concentration difference between 0min and 15 min					Concentration difference between 15min and 90min					Concentration difference between 0min and 90min
Sex Specific Analysis - Male
	Df	Sum Sq	Mean Sq	F value	Pr(>F)	Df	Sum Sq	Mean Sq	F value	Pr(>F)	Df	Sum Sq	Mean Sq	F value	Pr(>F)
Microbiome_Group	3	224588596	74862865	0.901	0.487	3	601300000	200433450	3.612	0.0293	3	176113944	58704648	1.843	0.227
Cohort	1	19358906	19358906	0.233	0.644	1	58900000	58902975	1.061	0.3141	1	60941226	60941226	1.913	0.209
Residuals	7	581377204	83053886			22	1221000000	55491296			7	222959599	31851371
	Tukeys post hoc - Group					Tukeys post hoc - Group					Tukeys post hoc - Group
		diff	lwr	upr	p adj		diff	lwr	upr	p adj		diff	lwr	upr	p adj
	HUM1-GF	-10322.8	-42572.4	21926.9	0.722753	HUM1-GF	6278.9	-3930.3	16488.1	0.343596	HUM1-GF	465.252	-19506.2	20436.7	0.999819
	HUM2-GF	-2353.56	-45015.8	40308.7	0.99763	HUM2-GF	10700.5	-2651.83	24052.8	0.147517	HUM2-GF	8150.68	-18269	34570.4	0.743288
	SPF-GF	-1906.39	-36740	32927.2	0.997686	SPF-GF	-4034.34	-17386.7	9317.99	0.835349	SPF-GF	-6114.89	-27686.5	15456.7	0.786387
	HUM2-HUM1	7969.21	-24280.5	40218.9	0.844401	HUM2-HUM1	4421.59	-7405.7	16248.9	0.729327	HUM2-HUM1	7685.43	-12286	27656.9	0.605195
	SPF-HUM1	8416.38	-12400.7	29233.5	0.570075	SPF-HUM1	-10313.2	-22140.5	1514.05	0.102243	SPF-HUM1	-6580.14	-19471.6	6311.37	0.394796
	SPF-HUM2	447.171	-34386.4	35280.8	0.99997	SPF-HUM2	-14734.8	-29361.6	-108.095	0.0478953	SPF-HUM2	-14265.6	-35837.2	7306.05	0.215619
	Concentration difference between 0min and 15 min					Concentration difference between 15min and 90min					Concentration difference between 0min and 90min
Sex Specific Analysis - Female
	Df	Sum Sq	Mean Sq	F value	Pr(>F)	Df	Sum Sq	Mean Sq	F value	Pr(>F)	Df	Sum Sq	Mean Sq	F value	Pr(>F)
Microbiome_Group	3	210108148	70036049	7.403	0.00386	3	70950000	23648486	0.298	0.827	3	469100000	156358626	1.338	0.3049
Cohort	1	80640135	80640135	8.524	0.01195	1	60610000	60608192	0.763	0.395	1	351600000	351557605	3.008	0.1065
Microbiome_Group:Cohort	1	475044142	475044142	50.212	8.22e-06	1	3100000	3100013	0.039	0.846	1	502500000	502458403	4.299	0.0586	.
Residuals	13	122990290	9460792			16	1271000000	79424765			13	1519000000	116879100
	Tukeys post hoc - Group					Tukeys post hoc - Group					Tukeys post hoc - Group
		diff	lwr	upr	p adj		diff	lwr	upr	p adj		diff	lwr	upr	p adj
	HUM1-GF	-8192.7	-14576.4	-1809	0.0110377	HUM1-GF	-2173.71	-17613.3	13265.8	0.977137	HUM1-GF	-12613.1	-35050.7	9824.55	0.386747
	HUM2-GF	-9459.07	-15842.8	-3075.37	0.0038369	HUM2-GF	704.795	-14225	15634.6	0.999082	HUM2-GF	-10410.1	-32847.8	12027.5	0.542918
	SPF-GF	-9471.01	-16366.2	-2575.83	0.0068122	SPF-GF	-4065.58	-21169.9	13038.7	0.903154	SPF-GF	-15783.3	-40018.7	8452.15	0.270421
	HUM2-HUM1	-1266.37	-6478.64	3945.9	0.890129	HUM2-HUM1	2878.51	-11307	17064	0.936491	HUM2-HUM1	2202.97	-16117.3	20523.2	0.98424
	SPF-HUM1	-1278.31	-7105.8	4549.18	0.915821	SPF-HUM1	-1891.87	-18350.5	14566.8	0.98726	SPF-HUM1	-3170.18	-23652.8	17312.5	0.967607
	SPF-HUM2	-11.9436	-5839.44	5815.55	1	SPF-HUM2	-4770.37	-20751.8	11211.1	0.82796	SPF-HUM2	-5373.15	-25855.8	15109.5	0.866531
