## Supplementary Data S4 for "Effect of Human Infant Gut Microbiota on Mouse Behavior, Dendritic Complexity, and Myelination"

### Sheet: S4, Carmine Red Test
Effect of microbiome inoculation group on intestinal transit time using the red carmine test.
	Transit time (hrs)
Main ANOVA (Three way ANOVA with interaction)
	Df	Sum Sq	Mean Sq	F value	Pr(>F)
Microbiome_Group	3	4.215	1.405	2.607	0.0657	.
Cohort	2	2.972	1.4859	2.757	0.0762	.
Gender	1	1.524	1.5242	2.828	0.1008
Microbiome_Group:Cohort	2	1.865	0.9323	1.73	0.191
Microbiome_Group:Gender	2	1.352	0.676	1.254	0.2968
Residuals	38	20.481	0.539
	Tukeys post hoc - Group
		diff	lwr	upr	p adj
	HUM1-GF	-0.681818	-1.42904	0.0654034	0.0844902
	HUM2-GF	-0.454545	-1.29552	0.386425	0.475793
	SPF-GF	-0.0568182	-0.973244	0.859608	0.998327
	HUM2-HUM1	0.227273	-0.519949	0.974494	0.846009
	SPF-HUM1	0.625	-0.206232	1.45623	0.198693
	SPF-HUM2	0.397727	-0.518699	1.31415	0.651607
Sex Specific Analysis - Male	Transit time (hrs)
	Df	Sum Sq	Mean Sq	F value	Pr(>F)
Microbiome_Group	3	8.29	2.7634	3.658	0.0281
Cohort	1	0.259	0.2585	0.342	0.5645
Residuals	22	16.618	0.7554
	Tukeys post hoc - Group
		diff	lwr	upr	p adj
	HUM1-GF	-1.04487	-2.236	0.146256	0.0994206
	HUM2-GF	-1.33333	-2.89118	0.224508	0.111374
	SPF-GF	0.0416667	-1.51618	1.59951	0.999848
	HUM2-HUM1	-0.288462	-1.66837	1.09145	0.936897
	SPF-HUM1	1.08654	-0.293375	2.46645	0.158212
	SPF-HUM2	1.375	-0.33153	3.08153	0.144329
Sex Specific Analysis - Female	Transit time (hrs)
	Df	Sum Sq	Mean Sq	F value	Pr(>F)
Microbiome_Group	3	1.134	0.3779	1.565	0.2366
Cohort	1	1.786	1.7865	7.4	0.0151
Microbiome_Group:Cohort	1	0.047	0.0469	0.194	0.6654
Residuals	16	3.863	0.2414
Residuals	16	3.863	0.2414
	Tukeys post hoc - Group
		diff	lwr	upr	p adj
	HUM1-GF	-0.283333	-1.13453	0.567865	0.777566
	HUM2-GF	0.3	-0.523098	1.1231	0.727546
	SPF-GF	-0.075	-1.01798	0.867978	0.995674
	HUM2-HUM1	0.583333	-0.19873	1.3654	0.184573
	SPF-HUM1	0.208333	-0.699047	1.11571	0.911583
	SPF-HUM2	-0.375	-1.25607	0.506074	0.625041
