## Supplementary Data S5 for "Effect of Human Infant Gut Microbiota on Mouse Behavior, Dendritic Complexity, and Myelination"

### Sheet: S5 (a) Myelin sheath thickness
Effect of Gut Microbiome on Myelin Sheath Thickness
	Hippocampus					Amygdala					Prefrontal Cortex (PFC)					Nucleus Accumbens
Main ANOVA (Three way ANOVA with interaction)
	Df	Sum Sq	Mean Sq	F value	Pr(>F)	Df	Sum Sq	Mean Sq	F value	Pr(>F)	Df	Sum Sq	Mean Sq	F value	Pr(>F)	Df	Sum Sq	Mean Sq	F value	Pr(>F)
Microbiome_Group	3	14516	4839	20.352	8.53e-05	3	4101	1367.1	3.006	0.0724	3	147.7	49.2	0.245	0.8627	3	1375	458.3	0.343	0.795
Cohort	2	15275	7638	32.123	2.55e-05	2	1549	774.3	1.703	0.2234	2	121.4	60.7	0.303	0.7454	2	4083	2041.7	1.529	0.259
Gender	1	24	24	0.102	0.75559	1	287	286.6	0.63	0.4427	1	573.8	573.8	2.861	0.1216	1	2485	2484.6	1.861	0.2
Microbiome_Group:Cohort	2	5712	2856	12.012	0.00171	2	515	257.7	0.567	0.5818	2	1238.7	619.3	3.089	0.0902	1	2244	2243.7	1.681	0.221
Microbiome_Group:Gender	2	386	193	0.812	0.46887	2	303	151.6	0.333	0.7229	2	306.7	153.3	0.765	0.4909	2	2199	1099.5	0.824	0.464
Residuals	11	2615	238			12	5457	454.7			10	2005.1	200.5			11	14687	1335.1
	Tukeys post hoc - Group					Tukeys post hoc - Group					Tukeys post hoc - Group					Tukeys post hoc - Group
		diff	lwr	upr	p adj		diff	lwr	upr	p adj		diff	lwr	upr	p adj		diff	lwr	upr	p adj
	HUM1-GF	14.6418	-11.8133	41.0969	0.384968	HUM1-GF	-1.41398	-37.5061	34.6782	0.999404	HUM1-GF	0.850405	-24.5158	26.2166	0.999586	HUM1-GF	-6.78653	-69.4777	55.9047	0.987403
	HUM2-GF	-13.5584	-42.9077	15.7909	0.530003	HUM2-GF	-24.9969	-63.3329	13.3391	0.264604	HUM2-GF	-1.07246	-28.4711	26.3262	0.999343	HUM2-GF	-18.6713	-85.2601	47.9174	0.83268
	SPF-GF	63.3381	32.2085	94.4677	0.0003704	SPF-GF	14.2294	-28.2401	56.6989	0.755194	SPF-GF	6.53629	-22.5244	35.597	0.899308	SPF-GF	-23.0655	-115.071	68.94	0.872918
	HUM2-HUM1	-28.2002	-54.6553	-1.74509	0.0359041	HUM2-HUM1	-23.5829	-57.7741	10.6083	0.224759	HUM2-HUM1	-1.92287	-27.2891	23.4434	0.995317	HUM2-HUM1	-11.8848	-71.2741	47.5045	0.92923
	SPF-HUM1	48.6963	20.279	77.1136	0.0015216	SPF-HUM1	15.6434	-23.1258	54.4126	0.639535	SPF-HUM1	5.68589	-21.467	32.8388	0.916412	SPF-HUM1	-16.279	-103.216	70.658	0.940836
	SPF-HUM2	76.8965	45.7669	108.026	6.57e-05	SPF-HUM2	39.2263	-1.64004	80.0926	0.0613662	SPF-HUM2	7.60875	-21.4519	36.6694	0.852462	SPF-HUM2	-4.39421	-94.1824	85.394	0.998789
	Hippocampus					Amygdala					Prefrontal Cortex (PFC)					Nucleus Accumbens
Sex Specific Analysis - Male
	Df	Sum Sq	Mean Sq	F value	Pr(>F)	Df	Sum Sq	Mean Sq	F value	Pr(>F)	Df	Sum Sq	Mean Sq	F value	Pr(>F)	Df	Sum Sq	Mean Sq	F value	Pr(>F)
Microbiome_Group	3	9776	3259	22.07	0.000318	3	4633	1544.3	2.745	0.105	3	320	106.67	1.568	0.271	2	1923	961	0.63	0.557
Cohort	1	17484	17484	118.41	4.5e-06	1	48	48.1	0.085	0.777	1	26	25.97	0.382	0.554	1	3404	3404	2.231	0.174
Residuals	8	1181	148			9	5064	562.7			8	544.1	68.02			8	12203	1525
	Tukeys post hoc - Group					Tukeys post hoc - Group					Tukeys post hoc - Group					Tukeys post hoc - Group
		diff	lwr	upr	p adj		diff	lwr	upr	p adj		diff	lwr	upr	p adj		diff	lwr	upr	p adj
	HUM1-GF	17.866	-7.25224	42.9842	0.182543	HUM1-GF	3.81378	-43.9865	51.614	0.994184	HUM1-GF	5.83601	-11.8807	23.5527	0.72425	HUM1-GF	-27.834	-99.8731	44.205	0.538142
	HUM2-GF	-5.32914	-48.8352	38.1769	0.978134	HUM2-GF	-26.6831	-90.8139	37.4477	0.585851	HUM2-GF	7.98202	-14.8901	30.8542	0.689704	HUM2-GF	-22.8744	-119.525	73.7762	0.78329
	SPF-GF	81.273	47.5734	114.973	0.0002584	SPF-GF	40.6584	-23.4724	104.789	0.263917	SPF-GF	-6.97042	-29.8426	15.9017	0.766561	HUM2-HUM1	4.95964	-86.1634	96.0827	0.986776
	HUM2-HUM1	-23.1951	-65.226	18.8357	0.353484	HUM2-HUM1	-30.4969	-90.96	29.9662	0.437591	HUM2-HUM1	2.14601	-19.9506	24.2426	0.988784
	SPF-HUM1	63.4071	31.6347	95.1794	0.0009559	SPF-HUM1	36.8447	-23.6184	97.3078	0.292163	SPF-HUM1	-12.8064	-34.903	9.29016	0.317026
	SPF-HUM2	86.6022	38.9437	134.261	0.0017767	SPF-HUM2	67.3415	-6.71035	141.393	0.0765036	SPF-HUM2	-14.9524	-41.3629	11.458	0.334309
	Hippocampus					Amygdala					Prefrontal Cortex (PFC)					Nucleus Accumbens
Sex Specific Analysis - Female
	Df	Sum Sq	Mean Sq	F value	Pr(>F)	Df	Sum Sq	Mean Sq	F value	Pr(>F)	Df	Sum Sq	Mean Sq	F value	Pr(>F)	Df	Sum Sq	Mean Sq	F value	Pr(>F)
Microbiome_Group	3	4845	1615	3.378	0.172	3	1417.9	472.6	3.612	0.16	3	1292	430.7	0.59	0.679	3	3634	1211.2	1.463	0.381
Cohort	1	735	735	1.538	0.303	1	64.7	64.7	0.494	0.533	1	41.3	41.3	0.057	0.834	1	327	327.1	0.395	0.574
Microbiome_Group:Cohort	1	69	68.5	0.143	0.73	1	85.3	85.3	0.651	0.479	1	535.9	535.9	0.734	0.482	1	1278	1278.4	1.544	0.302
Residuals	3	1434	478			3	392.6	130.9			2	1461	730.5			3	2483	827.7
	Tukeys post hoc - Group					Tukeys post hoc - Group					Tukeys post hoc - Group					Tukeys post hoc - Group
		diff	lwr	upr	p adj		diff	lwr	upr	p adj		diff	lwr	upr	p adj		diff	lwr	upr	p adj
	HUM1-GF	8.11256	-121.107	137.332	0.988531	HUM1-GF	-21.5043	-89.115	46.1065	0.517179	HUM1-GF	-9.92651	-239.288	219.435	0.988137	HUM1-GF	72.031	-98.0053	242.067	0.341052
	HUM2-GF	-3.82818	-121.789	114.133	0.998336	HUM2-GF	-39.5783	-101.298	22.1416	0.149864	HUM2-GF	-3.35968	-219.603	212.884	0.999411	HUM2-GF	38.2928	-116.928	193.514	0.671308
	SPF-GF	54.8332	-74.3865	184.053	0.34008	SPF-GF	-25.4207	-93.0315	42.1901	0.412151	SPF-GF	23.4172	-205.944	252.778	0.887382	SPF-GF	39.6346	-130.402	209.671	0.702518
	HUM2-HUM1	-11.9407	-103.313	79.4314	0.915843	HUM2-HUM1	-18.0741	-65.8821	29.734	0.40878	HUM2-HUM1	6.56683	-164.389	177.523	0.991563	HUM2-HUM1	-33.7382	-153.972	86.4956	0.595377
	SPF-HUM1	46.7206	-58.7868	152.228	0.316069	SPF-HUM1	-3.91643	-59.1204	51.2875	0.983748	SPF-HUM1	33.3437	-153.929	220.616	0.668268	SPF-HUM1	-32.3964	-171.231	106.438	0.70194
	SPF-HUM2	58.6614	-32.7108	150.033	0.14947	SPF-HUM2	14.1576	-33.6504	61.9657	0.562084	SPF-HUM2	26.7769	-144.179	197.733	0.731462	SPF-HUM2	1.34179	-118.892	121.576	0.999931

### Sheet: S5 (b) Axon Diameter
Effect of Gut Microbiome on Axon Diameter
	Hippocampus					Amygdala					Prefrontal Cortex (PFC)					Nucleus Accumbens
Main ANOVA (Three way ANOVA with interaction)
	Df	Sum Sq	Mean Sq	F value	Pr(>F)	Df	Sum Sq	Mean Sq	F value	Pr(>F)	Df	Sum Sq	Mean Sq	F value	Pr(>F)	Df	Sum Sq	Mean Sq	F value	Pr(>F)
Microbiome_Group	3	988699	329566	2.489	0.0975	3	408134	136045	2.547	0.0925	3	73995	24665	0.284	0.836	3	496333	165444	4.248	0.0218
Cohort	2	458434	229217	1.731	0.2086	2	174555	87277	1.634	0.2261	2	111843	55921	0.644	0.538	2	203963	101982	2.618	0.1038
Gender	1	1830	1830	0.014	0.9079	1	34963	34963	0.654	0.4304	1	105115	105115	1.21	0.288	1	67744	67744	1.739	0.2058
Microbiome_Group:Cohort	2	182828	91414	0.69	0.5157	2	79101	39550	0.74	0.4926	2	89662	44831	0.516	0.606	2	437464	218732	5.616	0.0142
Microbiome_Group:Gender	2	271752	135876	1.026	0.3808	2	53235	26617	0.498	0.6167	2	135011	67505	0.777	0.476	2	83365	41682	1.07	0.3663
Residuals	16	2118473	132405			16	854776	53424			16	1389795	86862			16	623197	38950
	Tukeys post hoc - Group					Tukeys post hoc - Group					Tukeys post hoc - Group					Tukeys post hoc - Group
		diff	lwr	upr	p adj		diff	lwr	upr	p adj		diff	lwr	upr	p adj		diff	lwr	upr	p adj
	HUM1-GF	45.1472	-479.494	569.788	0.994542	HUM1-GF	-32.2722	-365.527	300.983	0.992277	HUM1-GF	103.263	-321.675	528.202	0.897406	HUM1-GF	-174.335	-458.888	110.218	0.330572
	HUM2-GF	77.9005	-478.565	634.366	0.977506	HUM2-GF	60.6662	-292.804	414.137	0.959968	HUM2-GF	7.01669	-443.699	457.732	0.999967	HUM2-GF	-52.878	-354.692	248.936	0.957602
	SPF-GF	574.166	-78.3474	1226.68	0.0949926	SPF-GF	337.04	-77.4405	751.521	0.133334	SPF-GF	-32.7345	-561.245	495.776	0.997938	SPF-GF	243.75	-110.158	597.658	0.239608
	HUM2-HUM1	32.7533	-491.887	557.394	0.997889	HUM2-HUM1	92.9384	-240.317	426.193	0.854365	HUM2-HUM1	-96.2464	-521.185	328.692	0.914709	HUM2-HUM1	121.457	-163.096	406.01	0.622966
	SPF-HUM1	529.019	-96.5751	1154.61	0.113278	SPF-HUM1	369.312	-28.0689	766.694	0.0732563	SPF-HUM1	-135.998	-642.704	370.709	0.867681	SPF-HUM1	418.085	78.777	757.393	0.0134391
	SPF-HUM2	496.266	-156.248	1148.78	0.172219	SPF-HUM2	276.374	-138.107	690.855	0.263749	SPF-HUM2	-39.7512	-568.262	488.759	0.996332	SPF-HUM2	296.628	-57.2801	650.536	0.11765
	Hippocampus					Amygdala					Prefrontal Cortex (PFC)					Nucleus Accumbens
Sex Specific Analysis - Male
	Df	Sum Sq	Mean Sq	F value	Pr(>F)	Df	Sum Sq	Mean Sq	F value	Pr(>F)	Df	Sum Sq	Mean Sq	F value	Pr(>F)	Df	Sum Sq	Mean Sq	F value	Pr(>F)
Microbiome_Group	3	1028712	342904	2.377	0.131	3	579733	193244	3.23	0.0693	3	74392	24797	0.346	0.793	3	741174	247058	8.636	0.00397
Cohort	1	315537	315537	2.187	0.17	1	18509	18509	0.309	0.5903	1	32082	32082	0.448	0.519	1	285153	285153	9.968	0.01021
Residuals	10	1442649	144265			10	598200	59820			10	716387	71639			10	286066	28607
	Tukeys post hoc - Group					Tukeys post hoc - Group					Tukeys post hoc - Group					Tukeys post hoc - Group
		diff	lwr	upr	p adj		diff	lwr	upr	p adj		diff	lwr	upr	p adj		diff	lwr	upr	p adj
	HUM1-GF	184.211	-544.118	912.54	0.864506	HUM1-GF	8.19494	-460.803	477.192	0.999941	HUM1-GF	4.44461	-508.796	517.685	0.999993	HUM1-GF	-310.671	-634.996	13.6543	0.0613379
	HUM2-GF	513.144	-493.188	1519.47	0.441111	HUM2-GF	261.202	-386.811	909.215	0.621448	HUM2-GF	-201.042	-910.186	508.102	0.821359	HUM2-GF	155.899	-292.22	604.019	0.717548
	SPF-GF	803.127	-203.204	1809.46	0.131384	SPF-GF	564.582	-83.4309	1212.6	0.093056	SPF-GF	-76.5979	-785.742	632.546	0.986808	SPF-GF	261.411	-186.709	709.53	0.334589
	HUM2-HUM1	328.933	-602.749	1260.61	0.708723	HUM2-HUM1	253.007	-346.936	852.951	0.588784	HUM2-HUM1	-205.487	-862.027	451.053	0.77559	HUM2-HUM1	466.57	51.692	881.448	0.0272614
	SPF-HUM1	618.916	-312.765	1550.6	0.239514	SPF-HUM1	556.387	-43.5563	1156.33	0.0710828	SPF-HUM1	-81.0426	-737.582	575.497	0.980621	SPF-HUM1	572.082	157.204	986.959	0.0080665
	SPF-HUM2	289.983	-872.028	1451.99	0.868947	SPF-HUM2	303.38	-444.881	1051.64	0.617294	SPF-HUM2	124.444	-694.405	943.293	0.965067	SPF-HUM2	105.512	-411.932	622.955	0.922075
	Hippocampus					Amygdala					Prefrontal Cortex (PFC)					Nucleus Accumbens
Sex Specific Analysis - Female
	Df	Sum Sq	Mean Sq	F value	Pr(>F)	Df	Sum Sq	Mean Sq	F value	Pr(>F)	Df	Sum Sq	Mean Sq	F value	Pr(>F)	Df	Sum Sq	Mean Sq	F value	Pr(>F)
Microbiome_Group	3	431911	143970	1.278	0.364	3	63321	21107	0.494	0.7	3	109600	36533	0.326	0.807	3	168746	56249	1.001	0.454
Cohort	1	38819	38819	0.345	0.579	1	4370	4370	0.102	0.76	1	7707	7707	0.069	0.802	1	17747	17747	0.316	0.594
Microbiome_Group:Cohort	1	7682	7682	0.068	0.803	1	16668	16668	0.39	0.555	1	60490	60490	0.539	0.491	1	58895	58895	1.048	0.345
Residuals	6	675824	112637			6	256576	42763			6	673408	112235			6	337131	56188
	Tukeys post hoc - Group					Tukeys post hoc - Group					Tukeys post hoc - Group					Tukeys post hoc - Group
		diff	lwr	upr	p adj		diff	lwr	upr	p adj		diff	lwr	upr	p adj		diff	lwr	upr	p adj
	HUM1-GF	-241.794	-1302.37	818.781	0.856995	HUM1-GF	-142.832	-796.313	510.649	0.870883	HUM1-GF	126.013	-932.664	1184.69	0.974383	HUM1-GF	137.799	-611.274	886.871	0.916376
	HUM2-GF	-182.257	-1030.72	666.204	0.876264	HUM2-GF	-32.9343	-555.719	489.85	0.99594	HUM2-GF	229.428	-617.514	1076.37	0.787137	HUM2-GF	-65.2935	-664.551	533.964	0.980057
	SPF-GF	314.47	-746.105	1375.05	0.741616	SPF-GF	104.718	-548.763	758.198	0.941884	SPF-GF	60.8389	-997.839	1119.52	0.996904	SPF-GF	251.481	-497.591	1000.55	0.669108
	HUM2-HUM1	59.5372	-912.496	1031.57	0.996263	HUM2-HUM1	109.898	-489.027	708.823	0.916925	HUM2-HUM1	103.415	-866.879	1073.71	0.981272	HUM2-HUM1	-203.092	-889.628	483.444	0.742864
	SPF-HUM1	556.264	-605.538	1718.07	0.417926	SPF-HUM1	247.55	-468.303	963.402	0.650245	SPF-HUM1	-65.1743	-1224.9	1094.55	0.997102	SPF-HUM1	113.682	-706.885	934.25	0.960884
	SPF-HUM2	496.727	-475.306	1468.76	0.370266	SPF-HUM2	137.652	-461.273	736.577	0.8542	SPF-HUM2	-168.589	-1138.88	801.705	0.927953	SPF-HUM2	316.774	-369.762	1003.31	0.445322

### Sheet: S5 (c) Laminar Count
Effect of Gut Microbiome on Laminar Count
	Hippocampus					Amygdala					Prefrontal Cortex (PFC)					Nucleus Accumbens
Main ANOVA (Three way ANOVA with interaction)
	Df	Sum Sq	Mean Sq	F value	Pr(>F)	Df	Sum Sq	Mean Sq	F value	Pr(>F)	Df	Sum Sq	Mean Sq	F value	Pr(>F)	Df	Sum Sq	Mean Sq	F value	Pr(>F)
Microbiome_Group	2	7.12	3.558	0.917	0.423	2	1.858	0.929	1.124	0.3526	2	2.44	1.22	0.219	0.806	2	9.86	4.931	0.86	0.444
Cohort	2	17.47	8.735	2.251	0.142	2	9.368	4.684	5.668	0.0157	2	5.6	2.8	0.504	0.616	2	0.35	0.176	0.031	0.97
Gender	1	0.03	0.025	0.007	0.937	1	1.049	1.049	1.269	0.2789	1	0.85	0.846	0.152	0.703	1	0.07	0.065	0.011	0.917
Microbiome_Group:Cohort	1	2.46	2.465	0.635	0.439	1	0.587	0.587	0.71	0.4135	1	16.98	16.983	3.055	0.104
Microbiome_Group:Gender	2	7.25	3.623	0.934	0.416	2	5.389	2.694	3.261	0.0688	2	0.98	0.492	0.089	0.916	2	8.98	4.492	0.784	0.476
Residuals	14	54.33	3.881			14	11.569	0.826			13	72.26	5.559			14	80.27	5.733
	Tukeys post hoc - Group					Tukeys post hoc - Group					Tukeys post hoc - Group					Tukeys post hoc - Group
		diff	lwr	upr	p adj		diff	lwr	upr	p adj		diff	lwr	upr	p adj		diff	lwr	upr	p adj
	HUM1-GF	1.22103	-1.37739	3.81944	0.455881	HUM1-GF	-0.162977	-1.36197	1.03602	0.932941	HUM1-GF	0.602604	-2.67844	3.88365	0.879579	HUM1-GF	0.83515	-2.40832	4.07862	0.782107
	HUM2-GF	0.181018	-2.57501	2.93705	0.983859	HUM2-GF	-0.691678	-1.96341	0.58005	0.35609	HUM2-GF	-0.125539	-3.589	3.33792	0.994965	HUM2-GF	-0.787835	-4.13767	2.562	0.814108
	HUM2-HUM1	-1.04001	-3.63842	1.5584	0.560486	HUM2-HUM1	-0.528701	-1.7277	0.670296	0.498366	HUM2-HUM1	-0.728144	-3.86542	2.40913	0.815747	HUM2-HUM1	-1.62298	-4.86645	1.62048	0.413121
	Hippocampus					Amygdala					Prefrontal Cortex (PFC)					Nucleus Accumbens
Sex Specific Analysis - Male
	Df	Sum Sq	Mean Sq	F value	Pr(>F)	Df	Sum Sq	Mean Sq	F value	Pr(>F)	Df	Sum Sq	Mean Sq	F value	Pr(>F)	Df	Sum Sq	Mean Sq	F value	Pr(>F)
Microbiome_Group	2	6.9	3.449	0.578	0.58	2	1.939	0.9695	0.983	0.411	2	6.758	3.379	0.973	0.414	2	13.82	6.908	0.938	0.427
Cohort	1	0.15	0.153	0.026	0.876	1	2.447	2.4468	2.482	0.15	1	7.753	7.753	2.233	0.169	1	0.04	0.039	0.005	0.943
Residuals	9	53.68	5.965			9	8.874	0.986			9	31.255	3.473			9	66.28	7.364
	Tukeys post hoc - Group					Tukeys post hoc - Group					Tukeys post hoc - Group					Tukeys post hoc - Group
		diff	lwr	upr	p adj		diff	lwr	upr	p adj		diff	lwr	upr	p adj		diff	lwr	upr	p adj
	HUM1-GF	1.50742	-2.7665	5.78133	0.604028	HUM1-GF	0.540383	-1.19728	2.27804	0.672415	HUM1-GF	0.792958	-2.46818	4.0541	0.781206	HUM1-GF	0.4176	-4.33142	5.16662	0.967437
	HUM2-GF	1.7703	-4.13496	7.67556	0.690755	HUM2-GF	1.18445	-1.21647	3.58537	0.391725	HUM2-GF	-1.24119	-5.74709	3.26472	0.730228	HUM2-GF	-2.54528	-9.10699	4.01643	0.547304
	HUM2-HUM1	0.262883	-5.20432	5.73009	0.990124	HUM2-HUM1	0.644069	-1.57875	2.86689	0.707107	HUM2-HUM1	-2.03414	-6.2058	2.13752	0.399437	HUM2-HUM1	-2.96288	-9.03784	3.11209	0.399289
	Hippocampus					Amygdala					Prefrontal Cortex (PFC)					Nucleus Accumbens
Sex Specific Analysis - Female
	Df	Sum Sq	Mean Sq	F value	Pr(>F)	Df	Sum Sq	Mean Sq	F value	Pr(>F)	Df	Sum Sq	Mean Sq	F value	Pr(>F)	Df	Sum Sq	Mean Sq	F value	Pr(>F)
Microbiome_Group	2	1.981	0.99	7.603	0.030462	2	6.797	3.398	6.305	0.043	2	1.49	0.743	0.072	0.931	2	0.856	0.4279	0.153	0.862
Cohort	1	12.813	12.813	98.361	0.000178	1	1.659	1.659	3.078	0.14	1	0.04	0.045	0.004	0.95	1	2.45	2.4495	0.876	0.392
Microbiome_Group:Cohort	1	7.614	7.614	58.449	0.000609	1	0.521	0.521	0.966	0.371	1	9.36	9.362	0.913	0.393
Residuals	5	0.651	0.13			5	2.695	0.539			4	41.01	10.252			5	13.988	2.7976
	Tukeys post hoc - Group					Tukeys post hoc - Group					Tukeys post hoc - Group					Tukeys post hoc - Group
		diff	lwr	upr	p adj		diff	lwr	upr	p adj		diff	lwr	upr	p adj		diff	lwr	upr	p adj
	HUM1-GF	0.538717	-0.533346	1.61078	0.31529	HUM1-GF	-1.88118	-4.06194	0.299582	0.0816863	HUM1-GF	-0.339782	-11.7513	11.0718	0.99382	HUM1-GF	1.05516	-5.22932	7.33964	0.85279
	HUM2-GF	-0.592566	-1.45022	0.265084	0.155154	HUM2-GF	-1.76243	-3.50704	-0.0178204	0.048256	HUM2-GF	0.615278	-8.9323	10.1629	0.971544	HUM2-GF	0.360318	-3.61434	4.33497	0.953604
	HUM2-HUM1	-1.13128	-2.11384	-0.148721	0.0299955	HUM2-HUM1	0.11875	-1.87995	2.11745	0.97969	HUM2-HUM1	0.955059	-8.59252	10.5026	0.933468	HUM2-HUM1	-0.694841	-6.65682	5.26714	0.92494

### Sheet: S5 (d) G ratio
Effect of Gut Microbiome on G-Ratio
	Hippocampus					Amygdala					Prefrontal Cortex (PFC)					Nucleus Accumbens
Main ANOVA (Three way ANOVA with interaction)
	Df	Sum Sq	Mean Sq	F value	Pr(>F)	Df	Sum Sq	Mean Sq	F value	Pr(>F)	Df	Sum Sq	Mean Sq	F value	Pr(>F)	Df	Sum Sq	Mean Sq	F value	Pr(>F)
Microbiome_Group	3	0.002658	0.0008859	0.498	0.691	3	0.008534	0.0028448	1.096	0.388	3	0.01778	0.00593	2.568	0.103137	3	0.01001	0.003336	0.972	0.438
Cohort	2	0.003611	0.0018053	1.014	0.394	2	0.000906	0.000453	0.175	0.842	2	0.01151	0.00575	2.493	0.124298	2	0.0041	0.002049	0.597	0.566
Gender	1	0.000104	0.0001038	0.058	0.814	1	0.00275	0.0027499	1.06	0.324	1	4e-05	4e-05	0.018	0.896579	1	0.00681	0.006806	1.983	0.184
Microbiome_Group:Cohort	2	0.002199	0.0010995	0.618	0.557	2	0.000148	7.4e-05	0.029	0.972	2	0.00371	0.00185	0.803	0.470488	1	7e-05	6.6e-05	0.019	0.892
Microbiome_Group:Gender	2	0.00163	0.0008151	0.458	0.644	2	0.000286	0.0001428	0.055	0.947	2	0.06332	0.03166	13.718	0.000794	2	0.00242	0.001209	0.352	0.71
Residuals	11	0.019587	0.0017806			12	0.031141	0.0025951			12	0.02769	0.00231			12	0.04118	0.003432
	Tukeys post hoc - Group					Tukeys post hoc - Group					Tukeys post hoc - Group					Tukeys post hoc - Group
		diff	lwr	upr	p adj		diff	lwr	upr	p adj		diff	lwr	upr	p adj		diff	lwr	upr	p adj
	HUM1-GF	0.00783757	-0.0645604	0.0802355	0.987402	HUM1-GF	0.00184956	-0.0843715	0.0880706	0.999902	HUM1-GF	0.0245626	-0.0589511	0.108076	0.818489	HUM1-GF	-0.019986	-0.119135	0.0791628	0.930585
	HUM2-GF	0.030969	-0.0493493	0.111287	0.6622	HUM2-GF	0.0436397	-0.0479417	0.135221	0.514322	HUM2-GF	0.0648287	-0.018685	0.148342	0.15142	HUM2-GF	0.0252121	-0.0766242	0.127048	0.881164
	SPF-GF	0.0123056	-0.0728848	0.0974961	0.971201	SPF-GF	0.032873	-0.0685831	0.134329	0.772863	SPF-GF	-0.00496567	-0.100643	0.0907113	0.998621	SPF-GF	0.0369925	-0.108518	0.182503	0.872931
	HUM2-HUM1	0.0231315	-0.0492665	0.0955294	0.77325	HUM2-HUM1	0.0417902	-0.0398897	0.12347	0.456929	HUM2-HUM1	0.0402661	-0.0359711	0.116503	0.430966	HUM2-HUM1	0.0451981	-0.0448133	0.135209	0.472166
	SPF-HUM1	0.00446807	-0.0732998	0.0822359	0.998048	SPF-HUM1	0.0310234	-0.0615928	0.12364	0.755327	SPF-HUM1	-0.0295283	-0.118924	0.0598678	0.76283	SPF-HUM1	0.0569785	-0.0805162	0.194473	0.620641
	SPF-HUM2	-0.0186634	-0.103854	0.066527	0.910069	SPF-HUM2	-0.0107668	-0.108393	0.0868593	0.987272	SPF-HUM2	-0.0697944	-0.15919	0.0196017	0.148266	SPF-HUM2	0.0117804	-0.127665	0.151225	0.994161
	Hippocampus					Amygdala					Prefrontal Cortex (PFC)					Nucleus Accumbens
Sex Specific Analysis - Male
	Df	Sum Sq	Mean Sq	F value	Pr(>F)	Df	Sum Sq	Mean Sq	F value	Pr(>F)	Df	Sum Sq	Mean Sq	F value	Pr(>F)	Df	Sum Sq	Mean Sq	F value	Pr(>F)
Microbiome_Group	3	0.000325	0.000108	0.053	0.983	3	0.007233	0.002411	0.746	0.551	3	0.004498	0.001499	1.242	0.357	2	0.003314	0.0016571	0.875	0.453
Cohort	1	0.003789	0.003789	1.841	0.212	1	0.000852	0.000852	0.264	0.62	1	0.001675	0.001675	1.388	0.273	1	5.1e-05	5.07e-05	0.027	0.874
Residuals	8	0.016467	0.002058			9	0.029091	0.003232			8	0.009654	0.001207			8	0.015142	0.0018927
	Tukeys post hoc - Group					Tukeys post hoc - Group					Tukeys post hoc - Group					Tukeys post hoc - Group
		diff	lwr	upr	p adj		diff	lwr	upr	p adj		diff	lwr	upr	p adj		diff	lwr	upr	p adj
	HUM1-GF	0.0113497	-0.0824328	0.105132	0.978873	HUM1-GF	-0.0021251	-0.116692	0.112441	0.999925	HUM1-GF	-0.0312008	-0.105826	0.0434245	0.566217	HUM1-GF	-0.00319659	-0.0834417	0.0770485	0.992889
	HUM2-GF	0.00893883	-0.153497	0.171375	0.99789	HUM2-GF	0.0634452	-0.0902619	0.217152	0.591673	HUM2-GF	-0.0449032	-0.141244	0.0514377	0.483891	HUM2-GF	0.0425096	-0.0651506	0.15017	0.524688
	SPF-GF	0.00968321	-0.116139	0.135506	0.994317	SPF-GF	0.0213654	-0.132342	0.175072	0.971081	SPF-GF	0.00304521	-0.0932957	0.0993861	0.999596	HUM2-HUM1	0.0457062	-0.0557968	0.147209	0.440614
	HUM2-HUM1	-0.00241088	-0.159339	0.154517	0.999953	HUM2-HUM1	0.0655703	-0.0793461	0.210487	0.522714	HUM2-HUM1	-0.0137024	-0.106777	0.0793718	0.9633
	SPF-HUM1	-0.0016665	-0.120293	0.11696	0.999964	SPF-HUM1	0.0234905	-0.121426	0.168407	0.955599	SPF-HUM1	0.034246	-0.0588281	0.12732	0.655807
	SPF-HUM2	0.000744386	-0.177195	0.178684	0.999999	SPF-HUM2	-0.0420798	-0.219565	0.135406	0.878551	SPF-HUM2	0.0479484	-0.0632965	0.159193	0.543582
	Hippocampus					Amygdala					Prefrontal Cortex (PFC)					Nucleus Accumbens
Sex Specific Analysis - Female
	Df	Sum Sq	Mean Sq	F value	Pr(>F)	Df	Sum Sq	Mean Sq	F value	Pr(>F)	Df	Sum Sq	Mean Sq	F value	Pr(>F)	Df	Sum Sq	Mean Sq	F value	Pr(>F)
Microbiome_Group	3	0.0007982	0.0002661	0.256	0.854	3	0.004322	0.0014406	2.108	0.278	3	0.08077	0.026922	5.969	0.0586	3	0.005848	0.001949	0.299	0.825
Cohort	1	0.0010779	0.0010779	1.036	0.384	1	0.000213	0.0002129	0.312	0.616	1	0.0075	0.007498	1.662	0.2668	1	0.006084	0.006084	0.935	0.388
Microbiome_Group:Cohort	1	0.0004234	0.0004234	0.407	0.569	1	0	0	0	0.997	1	0.00185	0.001847	0.409	0.5571	1	0.000111	0.000111	0.017	0.902
Residuals	3	0.0031199	0.00104			3	0.00205	0.0006833			4	0.01804	0.00451			4	0.026038	0.006509
	Tukeys post hoc - Group					Tukeys post hoc - Group					Tukeys post hoc - Group					Tukeys post hoc - Group
		diff	lwr	upr	p adj		diff	lwr	upr	p adj		diff	lwr	upr	p adj		diff	lwr	upr	p adj
	HUM1-GF	-0.00890582	-0.199501	0.181689	0.995129	HUM1-GF	0.0199638	-0.134533	0.174461	0.918182	HUM1-GF	0.233467	-0.101362	0.568296	0.144402	HUM1-GF	-0.0891186	-0.491374	0.313136	0.805877
	HUM2-GF	0.0132004	-0.160788	0.187189	0.980359	HUM2-GF	0.0554028	-0.085633	0.196438	0.385473	HUM2-GF	0.275512	-0.0239687	0.574992	0.0650475	HUM2-GF	-0.0492588	-0.409046	0.310529	0.93976
	SPF-GF	-0.00369285	-0.194288	0.186902	0.999642	SPF-GF	0.0629512	-0.0915457	0.217448	0.363679	SPF-GF	0.126015	-0.208814	0.460844	0.498709	SPF-GF	-0.0380652	-0.44032	0.36419	0.978057
	HUM2-HUM1	0.0221063	-0.112665	0.156877	0.855158	HUM2-HUM1	0.035439	-0.0738068	0.144685	0.5047	HUM2-HUM1	0.0420445	-0.186687	0.270776	0.873389	HUM2-HUM1	0.0398599	-0.234933	0.314652	0.929935
	SPF-HUM1	0.00521298	-0.150407	0.160833	0.998172	SPF-HUM1	0.0429875	-0.0831587	0.169134	0.473553	SPF-HUM1	-0.107452	-0.380839	0.165935	0.469121	SPF-HUM1	0.0510535	-0.277386	0.379493	0.916312
	SPF-HUM2	-0.0168933	-0.151664	0.117878	0.924213	SPF-HUM2	0.00754846	-0.101697	0.116794	0.984921	SPF-HUM2	-0.149496	-0.378228	0.0792354	0.170603	SPF-HUM2	0.0111936	-0.263599	0.285986	0.99811
