## Supplementary Data S6 for "Effect of Human Infant Gut Microbiota on Mouse Behavior, Dendritic Complexity, and Myelination"

### Sheet: S6(a) Dendritic length
Effect of Gut Microbiome on Dendritic length
	Hippocampus					Amygdala					Prefrontal Cortex (PFC)					Nucleus Accumbens
Main ANOVA (Three way ANOVA with interaction)
	Df	Sum Sq	Mean Sq	F value	Pr(>F)	Df	Sum Sq	Mean Sq	F value	Pr(>F)	Df	Sum Sq	Mean Sq	F value	Pr(>F)	Df	Sum Sq	Mean Sq	F value	Pr(>F)
Microbiome_Group	3	1036.2	345.4	2.638	0.161	3	254.53	84.84	7.27	0.0201	3	247.37	82.46	13.934	0.00245	3	31.61	10.54	1.832	0.21938
Cohort	1	136.7	136.7	1.044	0.354	2	3.33	1.67	0.143	0.8699	2	12.52	6.26	1.058	0.3969	2	143.58	71.79	12.484	0.00347
Gender	1	2.9	2.9	0.022	0.887	1	7.87	7.87	0.674	0.443	1	0.71	0.71	0.119	0.73986	1	21.37	21.37	3.716	0.09004
Microbiome_Group:Cohort	1	155.4	155.4	1.187	0.326	2	38.73	19.36	1.659	0.267	2	48.86	24.43	4.128	0.06543	2	141.95	70.98	12.342	0.00359
Microbiome_Group:Gender	1	10.5	10.5	0.081	0.788	2	46.09	23.05	1.975	0.2193	1	2.76	2.76	0.467	0.51625	1	25	25	4.347	0.07058
Residuals	5	654.6	130.9			6	70.03	11.67			7	41.42	5.92			8	46.01	5.75
	Tukeys post hoc - Group					Tukeys post hoc - Group					Tukeys post hoc - Group					Tukeys post hoc - Group
		diff	lwr	upr	p adj		diff	lwr	upr	p adj		diff	lwr	upr	p adj		diff	lwr	upr	p adj
	HUM1-GF	10.8075	-19.0464	40.6614	0.582012	HUM1-GF	6.43467	-2.2019	15.0712	0.142805	HUM1-GF	7.5	1.94335	13.0566	0.0120063	HUM1-GF	0.931429	-3.88193	5.74479	0.922915
	HUM2-GF	-12.0008	-44.2467	20.245	0.562982	HUM2-GF	-1.18933	-9.8259	7.44724	0.961529	HUM2-GF	0.453333	-6.12138	7.02804	0.995419	HUM2-GF	-0.895	-6.3252	4.5352	0.949899
	SPF-GF	-8.4925	-45.0559	28.0709	0.826371	SPF-GF	7.54167	-1.49067	16.574	0.0981051	SPF-GF	9.1325	2.98242	15.2826	0.0072195	SPF-GF	3.22333	-2.64195	9.08862	0.356639
	HUM2-HUM1	-22.8083	-55.0542	9.43753	0.154669	HUM2-HUM1	-7.624	-15.1035	-0.144511	0.0462975	HUM2-HUM1	-7.04667	-12.6033	-1.49002	0.0165177	HUM2-HUM1	-1.82643	-6.63979	2.98693	0.635152
	SPF-HUM1	-19.3	-55.8634	17.2634	0.31771	SPF-HUM1	1.107	-6.8262	9.0402	0.960102	SPF-HUM1	1.6325	-3.41457	6.67957	0.716732	SPF-HUM1	2.2919	-3.00743	7.59124	0.541021
	SPF-HUM2	3.50833	-35.0328	42.0495	0.985459	SPF-HUM2	8.731	0.797804	16.6642	0.0336834	SPF-HUM2	8.67917	2.52909	14.8292	0.0094971	SPF-HUM2	4.11833	-1.74695	9.98362	0.189924
	Hippocampus					Amygdala					Prefrontal Cortex (PFC)					Nucleus Accumbens
Sex Specific Analysis - Male
	Df	Sum Sq	Mean Sq	F value	Pr(>F)	Df	Sum Sq	Mean Sq	F value	Pr(>F)	Df	Sum Sq	Mean Sq	F value	Pr(>F)	Df	Sum Sq	Mean Sq	F value	Pr(>F)
Microbiome_Group	2	145.67	72.83	25.93	0.0371	3	101.23	33.74	18.53	0.0516	3	204.76	68.25	7.09	0.0444	3	61.81	20.6	2.481	0.1757
Cohort						1	20.35	20.35	11.18	0.079	1	31.02	31.02	3.223	0.147	1	49.77	49.77	5.994	0.0581
Residuals	2	5.62	2.81			2	3.64	1.82			4	38.5	9.63			5	41.52	8.3
	Tukeys post hoc - Group					Tukeys post hoc - Group					Tukeys post hoc - Group					Tukeys post hoc - Group
		diff	lwr	upr	p adj		diff	lwr	upr	p adj		diff	lwr	upr	p adj		diff	lwr	upr	p adj
	HUM1-GF	5.41	-6.68076	17.5008	0.207979	HUM1-GF	0.28	-11.1723	11.7323	0.99774	HUM1-GF	7.925	-3.013	18.863	0.130327	HUM1-GF	-1.6925	-10.9007	7.51569	0.901141
	HUM2-GF	-8.45	-18.3221	1.42206	0.0670151	HUM2-GF	-4.52	-15.9723	6.93227	0.260317	HUM2-GF	-1.425	-16.8937	14.0437	0.979658	HUM2-GF	3.34	-7.29271	13.9727	0.674035
						SPF-GF	5.53	-5.92227	16.9823	0.187959	SPF-GF	11.605	-1.02511	24.2351	0.0652954	SPF-GF	4.175	-6.45771	14.8077	0.525417
	HUM2-HUM1	-13.86	-25.9508	-1.76924	0.0385128	HUM2-HUM1	-4.8	-14.1507	4.55074	0.169474	HUM2-HUM1	-9.35	-23.4709	4.77089	0.165089	HUM2-HUM1	5.0325	-4.17569	14.2407	0.29515
						SPF-HUM1	5.25	-4.10074	14.6007	0.145132	SPF-HUM1	3.68	-7.258	14.618	0.574177	SPF-HUM1	5.8675	-3.34069	15.0757	0.205201
						SPF-HUM2	10.05	0.699259	19.4007	0.0435363	SPF-HUM2	13.03	-2.43866	28.4987	0.0849693	SPF-HUM2	0.835	-9.79771	11.4677	0.990505
	Hippocampus					Amygdala					Prefrontal Cortex (PFC)					Nucleus Accumbens
Sex Specific Analysis - Female
	Df	Sum Sq	Mean Sq	F value	Pr(>F)	Df	Sum Sq	Mean Sq	F value	Pr(>F)	Df	Sum Sq	Mean Sq	F value	Pr(>F)	Df	Sum Sq	Mean Sq	F value	Pr(>F)
Microbiome_Group	3	858.2	286.1	1.322	0.412	3	206.92	68.97	4.156	0.101	3	66.46	22.153	22.76	0.0145	3	92.65	30.884	20.64	0.0166
Cohort	1	178.1	178.1	0.823	0.431	1	4.7	4.7	0.283	0.623	1	1.11	1.109	1.14	0.3639	1	1.22	1.224	0.818	0.4324
Microbiome_Group:Cohort						1	16.26	16.26	0.98	0.378
Residuals	3	649	216.3			4	66.38	16.6			3	2.92	0.973			3	4.49	1.496
	Tukeys post hoc - Group					Tukeys post hoc - Group					Tukeys post hoc - Group					Tukeys post hoc - Group
		diff	lwr	upr	p adj		diff	lwr	upr	p adj		diff	lwr	upr	p adj		diff	lwr	upr	p adj
	HUM1-GF	10.6817	-42.7549	64.1182	0.846	HUM1-GF	10.0967	-5.04216	25.2355	0.16208	HUM1-GF	6.97	1.47307	12.4669	0.0262568	HUM1-GF	3.58833	-1.8003	8.97697	0.137529
	HUM2-GF	-16.215	-87.9077	55.4776	0.797	HUM2-GF	0.59	-14.5488	15.7288	0.998342	HUM2-GF	1.475	-4.35538	7.30538	0.656979	HUM2-GF	-5.13	-11.033	0.772952	0.0720089
	SPF-GF	-11.38	-69.9168	47.1568	0.855	SPF-GF	8.23	-8.35376	24.8138	0.315703	SPF-GF	6.715	0.884621	12.5454	0.0342027	SPF-GF	-1.205	-8.43461	6.02461	0.849815
	HUM2-HUM1	-26.8967	-94.4891	40.6958	0.461	HUM2-HUM1	-9.50667	-23.0472	4.03392	0.141798	HUM2-HUM1	-5.495	-9.84071	-1.14929	0.0264595	HUM2-HUM1	-8.71833	-14.107	-3.3297	0.013218
	SPF-HUM1	-22.0617	-75.4982	31.3749	0.436	SPF-HUM1	-1.86667	-17.0055	13.2722	0.954433	SPF-HUM1	-0.255	-4.60071	4.09071	0.990557	SPF-HUM1	-4.79333	-11.6095	2.02281	0.121135
	SPF-HUM2	4.835	-66.8577	76.5276	0.992	SPF-HUM2	7.64	-7.49883	22.7788	0.305472	SPF-HUM2	5.24	0.479516	10.0005	0.0386773	SPF-HUM2	3.925	-3.30461	11.1546	0.214508

### Sheet: S6(b) Dendritic volume
Effect of Gut Microbiome on Dendritic volume
	Hippocampus					Amygdala					Prefrontal Cortex (PFC)					Nucleus Accumbens
Main ANOVA (Three way ANOVA with interaction)
	Df	Sum Sq	Mean Sq	F value	Pr(>F)	Df	Sum Sq	Mean Sq	F value	Pr(>F)	Df	Sum Sq	Mean Sq	F value	Pr(>F)	Df	Sum Sq	Mean Sq	F value	Pr(>F)
Microbiome_Group	3	3865	1288.4	2.682	0.158	3	1006.6	335.5	7.195	0.0206	3	698.9	232.96	4.454	0.0474	3	495.1	165	8.594	0.006965
Cohort	1	471	470.6	0.979	0.368	2	33.7	16.9	0.362	0.7108	2	202.6	101.31	1.937	0.2141	2	827.7	413.8	21.551	0.000601
Gender	1	10	10.3	0.021	0.889	1	4.1	4.1	0.089	0.7757	1	1.2	1.19	0.023	0.8846	1	120.5	120.5	6.273	0.036675
Microbiome_Group:Cohort	1	535	535.4	1.114	0.339	2	93.6	46.8	1.003	0.4208	2	428.2	214.09	4.093	0.0665	2	1084.2	542.1	28.23	0.000237
Microbiome_Group:Gender	1	37	36.6	0.076	0.794	2	141.3	70.6	1.515	0.2934	1	8.7	8.65	0.165	0.6964	1	87.1	87.1	4.538	0.065768
Residuals	5	2402	480.4			6	279.8	46.6			7	366.2	52.31			8	153.6	19.2
	Tukeys post hoc - Group					Tukeys post hoc - Group					Tukeys post hoc - Group					Tukeys post hoc - Group
		diff	lwr	upr	p adj		diff	lwr	upr	p adj		diff	lwr	upr	p adj		diff	lwr	upr	p adj
	HUM1-GF	20.03	-37.1598	77.2199	0.604363	HUM1-GF	12.1113	-5.1521	29.3748	0.171278	HUM1-GF	10.3067	-6.21383	26.8272	0.25205	HUM1-GF	1.78036	-7.01542	10.5761	0.913274
	HUM2-GF	-22.2825	-84.0546	39.4896	0.584451	HUM2-GF	-3.56267	-20.8261	13.7008	0.887963	HUM2-GF	0.87	-18.6773	20.4173	0.998748	HUM2-GF	-9.32	-19.243	0.602973	0.0657889
	SPF-GF	-20.3575	-90.4005	49.6855	0.719386	SPF-GF	13.9883	-4.06619	32.0429	0.1261	SPF-GF	16.9392	-1.34567	35.224	0.0686252	SPF-GF	6.5075	-4.21054	17.2255	0.283625
	HUM2-HUM1	-42.3125	-104.085	19.4596	0.169227	HUM2-HUM1	-15.674	-30.6246	-0.723431	0.041275	HUM2-HUM1	-9.43667	-25.9572	7.08383	0.312096	HUM2-HUM1	-11.1004	-19.8961	-2.30458	0.0157557
	SPF-HUM1	-40.3875	-110.43	29.6554	0.261829	SPF-HUM1	1.877	-13.9805	17.7345	0.974783	SPF-HUM1	6.6325	-8.37299	21.638	0.50408	SPF-HUM1	4.72714	-4.95669	14.411	0.448013
	SPF-HUM2	1.925	-71.9068	75.7568	0.999637	SPF-HUM2	17.551	1.69353	33.4085	0.032884	SPF-HUM2	16.0692	-2.21567	34.354	0.0843541	SPF-HUM2	15.8275	5.10947	26.5455	0.0064651
	Hippocampus					Amygdala					Prefrontal Cortex (PFC)					Nucleus Accumbens
Sex Specific Analysis - Male
	Df	Sum Sq	Mean Sq	F value	Pr(>F)	Df	Sum Sq	Mean Sq	F value	Pr(>F)	Df	Sum Sq	Mean Sq	F value	Pr(>F)	Df	Sum Sq	Mean Sq	F value	Pr(>F)
Microbiome_Group	2	501.2	250.62	25.37	0.0379	3	291.13	97.04	10.07	0.0917	3	605	201.7	2.264	0.2231	3	212.5	70.83	2.482	0.176
Cohort						1	70.45	70.45	7.31	0.1139	1	502.2	502.2	5.638	0.0764	1	171.1	171.09	5.997	0.058
Residuals	2	19.8	9.88			2	19.27	9.64			4	356.3	89.1			5	142.7	28.53
	Tukeys post hoc - Group					Tukeys post hoc - Group					Tukeys post hoc - Group					Tukeys post hoc - Group
		diff	lwr	upr	p adj		diff	lwr	upr	p adj		diff	lwr	upr	p adj		diff	lwr	upr	p adj
	HUM1-GF	10.035	-12.6421	32.7121	0.211649	HUM1-GF	0.465	-25.8792	26.8092	0.999139	HUM1-GF	8.39	-24.8832	41.6632	0.745458	HUM1-GF	-3.15	-20.2188	13.9188	0.900132
	HUM2-GF	-15.675	-34.1907	2.84074	0.0684047	HUM2-GF	-8.475	-34.8192	17.8692	0.351467	HUM2-GF	-2.585	-49.6404	44.4704	0.995431	HUM2-GF	6.19	-13.5194	25.8994	0.674154
						SPF-GF	8.58	-17.7642	34.9242	0.345509	SPF-GF	21.505	-16.9156	59.9256	0.245971	SPF-GF	7.725	-11.9844	27.4344	0.5267
	HUM2-HUM1	-25.71	-48.3871	-3.03294	0.0393385	HUM2-HUM1	-8.94	-30.4499	12.5699	0.24007	HUM2-HUM1	-10.975	-53.9305	31.9805	0.73868	HUM2-HUM1	9.34	-7.72883	26.4088	0.294365
						SPF-HUM1	8.115	-13.3949	29.6249	0.278941	SPF-HUM1	13.115	-20.1582	46.3882	0.467178	SPF-HUM1	10.875	-6.19383	27.9438	0.205266
						SPF-HUM2	17.055	-4.45492	38.5649	0.0775734	SPF-HUM2	24.09	-22.9654	71.1454	0.296849	SPF-HUM2	1.535	-18.1744	21.2444	0.990731
	Hippocampus					Amygdala					Prefrontal Cortex (PFC)					Nucleus Accumbens
Sex Specific Analysis - Female
	Df	Sum Sq	Mean Sq	F value	Pr(>F)	Df	Sum Sq	Mean Sq	F value	Pr(>F)	Df	Sum Sq	Mean Sq	F value	Pr(>F)	Df	Sum Sq	Mean Sq	F value	Pr(>F)
Microbiome_Group	3	3343	1114.4	1.403	0.394	3	896.9	298.97	4.591	0.0875	3	228.63	76.21	23.2	0.0141	3	1258.6	419.5	114.7	0.00136
Cohort	1	613	613.1	0.772	0.444	1	0	0.01	0	0.9911	1	3.67	3.67	1.116	0.3683	1	4.4	4.4	1.19	0.35512
Microbiome_Group:Cohort						1	14.9	14.94	0.229	0.657
Residuals	3	2382	794.1			4	260.5	65.13			3	9.85	3.28			3	11	3.7
	Tukeys post hoc - Group					Tukeys post hoc - Group					Tukeys post hoc - Group					Tukeys post hoc - Group
		diff	lwr	upr	p adj		diff	lwr	upr	p adj		diff	lwr	upr	p adj		diff	lwr	upr	p adj
	HUM1-GF	19.7767	-81.9182	121.472	0.855	HUM1-GF	19.0517	-10.9385	49.0418	0.183106	HUM1-GF	12.9367	2.83752	23.0358	0.0255253	HUM1-GF	6.77333	-1.65136	15.198	0.0875872
	HUM2-GF	-30.12	-166.558	106.318	0.807	HUM2-GF	-1.11167	-31.1018	28.8785	0.998571	HUM2-GF	2.765	-7.94676	13.4768	0.645326	HUM2-GF	-24.83	-34.0588	-15.6012	0.0030203
	SPF-GF	-25.735	-137.136	85.6662	0.788	SPF-GF	16.925	-15.9275	49.7775	0.293101	SPF-GF	12.485	1.77324	23.1968	0.0331075	SPF-GF	-0.67	-11.9729	10.6329	0.990277
	HUM2-HUM1	-49.8967	-178.532	78.7383	0.478	HUM2-HUM1	-20.1633	-46.9873	6.66065	0.117823	HUM2-HUM1	-10.1717	-18.1557	-2.18759	0.0259147	HUM2-HUM1	-31.6033	-40.028	-23.1786	0.0012153
	SPF-HUM1	-45.5117	-147.207	56.1832	0.382	SPF-HUM1	-2.12667	-32.1168	27.8635	0.99038	SPF-HUM1	-0.451667	-8.43574	7.53241	0.991503	SPF-HUM1	-7.44333	-18.0998	3.21315	0.123084
	SPF-HUM2	4.385	-132.053	140.823	0.999	SPF-HUM2	18.0367	-11.9535	48.0268	0.208871	SPF-HUM2	9.72	0.973883	18.4661	0.0376854	SPF-HUM2	24.16	12.8571	35.4629	0.0059138

### Sheet: S6(c) Dendritic Spine Density 
Effect of Gut Microbiome on Dendritic Spine Density
	Hippocampus					Amygdala					Prefrontal Cortex (PFC)					Nucleus Accumbens
Main ANOVA (Three way ANOVA with interaction)
	Df	Sum Sq	Mean Sq	F value	Pr(>F)	Df	Sum Sq	Mean Sq	F value	Pr(>F)	Df	Sum Sq	Mean Sq	F value	Pr(>F)	Df	Sum Sq	Mean Sq	F value	Pr(>F)
Microbiome_Group	3	61.38	20.46	70.86	0.00278	3	34.17	11.391	4.891	0.06	3	99.63	33.21	3.484	0.0788	3	78.12	26.04	11.008	0.00327
Cohort	1	4.69	4.688	16.23	0.02748	2	6.29	3.144	1.35	0.34	2	7.27	3.63	0.381	0.6964	2	20.78	10.389	4.392	0.05162
Gender	1	8.96	8.96	31.03	0.01142	1	0.26	0.262	0.112	0.751	1	0.71	0.71	0.075	0.7925	1	16.84	16.836	7.117	0.02846
Microbiome_Group:Cohort	1	10.14	10.14	35.12	0.0096	2	4.32	2.16	0.927	0.454	2	8.41	4.2	0.441	0.66	2	10.26	5.131	2.169	0.17676
Microbiome_Group:Gender						2	3.57	1.785	0.766	0.513	1	3.67	3.67	0.385	0.5544	1	1.59	1.592	0.673	0.43576
Residuals	3	0.87	0.289			5	11.65	2.329			7	66.72	9.53			8	18.92	2.366
	Tukeys post hoc - Group					Tukeys post hoc - Group					Tukeys post hoc - Group					Tukeys post hoc - Group
		diff	lwr	upr	p adj		diff	lwr	upr	p adj		diff	lwr	upr	p adj		diff	lwr	upr	p adj
	HUM1-GF	-1.74	-3.85725	0.377254	0.082925	HUM1-GF	1.72267	-2.38988	5.83521	0.479321	HUM1-GF	2.5381	-4.51403	9.59023	0.650601	HUM1-GF	3.22	0.132912	6.30709	0.0412027
	HUM2-GF	-6.18	-8.29725	-4.06275	0.0023877	HUM2-GF	-2.10758	-6.40858	2.19342	0.368009	HUM2-GF	-4.25333	-12.5975	4.09086	0.395815	HUM2-GF	-1.5925	-5.07521	1.8902	0.498633
	SPF-GF	-1.93667	-4.93091	1.05758	0.146978	SPF-GF	-0.708333	-5.00933	3.59267	0.925375	SPF-GF	1.23167	-6.57361	9.03694	0.950993	SPF-GF	3.34333	-0.418418	7.10508	0.082663
	HUM2-HUM1	-4.44	-6.55725	-2.32275	0.0062523	HUM2-HUM1	-3.83025	-7.60786	-0.0526378	0.0475299	HUM2-HUM1	-6.79143	-13.8436	0.260702	0.058592	HUM2-HUM1	-4.8125	-7.89959	-1.72541	0.0046688
	SPF-HUM1	-0.196667	-3.19091	2.79758	0.986948	SPF-HUM1	-2.431	-6.20861	1.34661	0.20003	SPF-HUM1	-1.30643	-7.71184	5.09899	0.903282	SPF-HUM1	0.123333	-3.27544	3.5221	0.99939
	SPF-HUM2	4.24333	1.24909	7.23758	0.0192447	SPF-HUM2	1.39925	-2.5827	5.3812	0.602149	SPF-HUM2	5.485	-2.32028	13.2903	0.180881	SPF-HUM2	4.93583	1.17408	8.69759	0.012734
	Hippocampus					Amygdala					Prefrontal Cortex (PFC)					Nucleus Accumbens
Sex Specific Analysis - Male
	Df	Sum Sq	Mean Sq	F value	Pr(>F)	Df	Sum Sq	Mean Sq	F value	Pr(>F)	Df	Sum Sq	Mean Sq	F value	Pr(>F)	Df	Sum Sq	Mean Sq	F value	Pr(>F)
Microbiome_Group	1	57.08	57.08	403.3	0.00247	3	9.721	3.24	0.981	0.541	3	41.5	13.832	2.383	0.21	3	21.19	7.063	1.991	0.234
Cohort						1	2.226	2.226	0.674	0.498	1	0.37	0.366	0.063	0.814	1	0.04	0.04	0.011	0.92
Residuals	2	0.28	0.14			2	6.605	3.303			4	23.22	5.805			5	17.73	3.547
	Tukeys post hoc - Group					Tukeys post hoc - Group					Tukeys post hoc - Group					Tukeys post hoc - Group
		diff	lwr	upr	p adj		diff	lwr	upr	p adj		diff	lwr	upr	p adj		diff	lwr	upr	p adj
						HUM1-GF	2.265	-13.1573	17.6873	0.760669	HUM1-GF	3.0525	-5.44165	11.5467	0.530085	HUM1-GF	0.4	-5.61838	6.41838	0.994163
	HUM2-GF	-7.555	-9.17226	-5.93774	0.0019664	HUM2-GF	-0.49	-15.9123	14.9323	0.995128	HUM2-GF	-3.155	-15.1675	8.85755	0.724118	HUM2-GF	-3.17	-10.1194	3.77943	0.418338
						SPF-GF	1.735	-13.6873	17.1573	0.860075	SPF-GF	3.255	-6.55321	13.0632	0.583192	SPF-GF	0.835	-6.11443	7.78443	0.968125
						HUM2-HUM1	-2.755	-15.3473	9.83725	0.557166	HUM2-HUM1	-6.2075	-17.1734	4.75841	0.23991	HUM2-HUM1	-3.57	-9.58838	2.44838	0.245004
						SPF-HUM1	-0.53	-13.1222	12.0623	0.989041	SPF-HUM1	0.2025	-8.29166	8.69665	0.999617	SPF-HUM1	0.435	-5.58338	6.45338	0.992541
						SPF-HUM2	2.225	-10.3673	14.8173	0.672192	SPF-HUM2	6.41	-5.60255	18.4225	0.272599	SPF-HUM2	4.005	-2.94443	10.9544	0.262148
	Hippocampus					Amygdala					Prefrontal Cortex (PFC)					Nucleus Accumbens
Sex Specific Analysis - Female
	Df	Sum Sq	Mean Sq	F value	Pr(>F)	Df	Sum Sq	Mean Sq	F value	Pr(>F)	Df	Sum Sq	Mean Sq	F value	Pr(>F)	Df	Sum Sq	Mean Sq	F value	Pr(>F)
Microbiome_Group	3	21.529	7.176	12.305	0.206	3	35.51	11.838	7.046	0.0715	3	59.52	19.841	1.368	0.401	3	83.5	27.833	70.23	0.00281
Cohort	1	4.611	4.611	7.907	0.218	1	1.06	1.059	0.63	0.4852	1	7.06	7.063	0.487	0.535	1	22.85	22.854	57.67	0.00474
Microbiome_Group:Cohort						1	0.04	0.038	0.023	0.8893
Residuals	1	0.583	0.583			3	5.04	1.68			3	43.5	14.5			3	1.19	0.396
	Tukeys post hoc - Group					Tukeys post hoc - Group					Tukeys post hoc - Group					Tukeys post hoc - Group
		diff	lwr	upr	p adj		diff	lwr	upr	p adj		diff	lwr	upr	p adj		diff	lwr	upr	p adj
	HUM1-GF	1.75667	-11.1375	14.6508	0.792295	HUM1-GF	1.545	-4.16486	7.25487	0.617419	HUM1-GF	1.6	-19.6184	22.8184	0.980694	HUM1-GF	6.39833	3.62515	9.17152	0.0047315
	HUM2-GF	-3.43	-19.222	12.362	0.561198	HUM2-GF	-3.1735	-9.42834	3.08134	0.245618	HUM2-GF	-5.37	-27.8755	17.1355	0.689845	HUM2-GF	-0.015	-3.05287	3.02287	0.999994
	SPF-GF	1.56	-14.232	17.352	0.895642	SPF-GF	-2.6	-8.85484	3.65484	0.351987	SPF-GF	-1.17	-23.6755	21.3355	0.99335	SPF-GF	6.615	2.89438	10.3356	0.0100857
	HUM2-HUM1	-5.18667	-18.0808	7.70746	0.252741	HUM2-HUM1	-4.7185	-10.4284	0.991365	0.0817842	HUM2-HUM1	-6.97	-23.7446	9.8046	0.352223	HUM2-HUM1	-6.41333	-9.18652	-3.64015	0.0046992
	SPF-HUM1	-0.196667	-13.0908	12.6975	0.999442	SPF-HUM1	-4.145	-9.85487	1.56487	0.112339	SPF-HUM1	-2.77	-19.5446	14.0046	0.852941	SPF-HUM1	0.216667	-3.29117	3.7245	0.989055
	SPF-HUM2	4.99	-10.802	20.782	0.360247	SPF-HUM2	0.5735	-5.68134	6.82834	0.966792	SPF-HUM2	4.2	-14.1756	22.5757	0.712943	SPF-HUM2	6.63	2.90938	10.3506	0.0100201
