## Supplementary Data S7 for "Effect of Human Infant Gut Microbiota on Mouse Behavior, Dendritic Complexity, and Myelination"

### Sheet: Animal details 
Cohort	Animal_Number	Group	Gender	MRI Scan	Golgi-Cox	Electron Microscopy
1	1	HUM1	M	YES		YES
1	2	HUM1	M	YES		YES
1	3	HUM1	M	YES	YES
1	4	HUM1	M	YES	YES
1	1	SPF	M	YES		YES
1	2	SPF	M	YES		YES
1	3	SPF	M	YES	YES
1	4	SPF	M	YES	YES
2	1	HUM1	F	Mouse died shortly after start of MRI scan (probably more sensitive to anesthesia)		YES
2	2	HUM1	F	YES
2	3	HUM1	F	YES	YES
2	4	HUM1	F	YES	YES
2	1	HUM2	F	YES		YES
2	2	HUM2	F	YES		YES
2	3	HUM2	F	YES	YES
2	4	HUM2	F	YES	YES
2	1	SPF	F	YES		YES
2	2	SPF	F	YES	YES	YES
2	3	SPF	F	YES
2	4	SPF	F	YES	YES
3	1	HUM1	M	YES
3	2	HUM1	M	YES		YES
3	3	HUM1	M	YES		YES
3	4	HUM1	M	YES	YES
3	5	HUM1	M	YES	YES
3	6	HUM1	M			YES
3	7	HUM1	M			YES
3	8	HUM1	M			YES
3	9	HUM1	M			YES
3	10	HUM1	F	YES	YES
3	11	HUM1	F			YES
3	1	HUM2	M	YES	YES
3	2	HUM2	M	YES	YES
3	3	HUM2	M	YES		YES
3	4	HUM2	M			YES
3	5	HUM2	F	YES		YES
3	6	HUM2	F			YES
3	7	HUM2	F			YES
3	1	GF	M	YES		YES
3	2	GF	M	YES		YES
3	3	GF	M	Mouse died during preparation for MRI scan (probably more sensitive to anesthesia)		YES
3	4	GF	M	YES	YES
3	5	GF	M	YES	YES
3	6	GF	M			YES
3	7	GF	F	YES	YES
3	8	GF	F	YES	YES
3	9	GF	F	YES		YES
3	10	GF	F	YES		YES
3	11	GF	F			YES
